# Phenotypic and *omics* analyses of the Sordariomycetes *Marquandomyces marquandii* and *Albophoma yamanashiensis* isolated from estuarine sediments

**DOI:** 10.1101/2023.07.26.550687

**Authors:** Z. Agirrezabala, A. Otamendi, R. Liébana, M. Azkargorta, C. Perez-Cruz, M. T. Dueñas, M. Ostra, R. López, I.V. Grigoriev, L. Alonso-Sáez, F. Elortza, A. Lanzén, S. Haridas, Oier Etxebeste

**Affiliations:** Laboratory of Microbiology, Dept. of Applied Chemistry, Faculty of Chemistry, University of the Basque Country (UPV/EHU), 20018 San Sebastian; AZTI, Marine Research, Basque Research and Technology Alliance (BRTA), Sukarrieta; Proteomics Platform, Center for Cooperative Research in Biosciences (CIC bioGUNE), Basque Research and Technology Alliance (BRTA), CIBERehd, 48160, Derio; Laboratory of Analytical Chemistry, Dept. of Applied Chemistry, Faculty of Chemistry, University of the Basque Country (UPV/EHU), 20018 San Sebastian; Dept. of Organic Chemistry I, Faculty of Chemistry, University of the Basque Country (UPV/EHU), 20018 San Sebastian; U.S. Department of Energy Joint Genome Institute (JGI), Lawrence Berkeley National Laboratory, Berkeley, CA 94720, USA; Department of Plant and Microbial Biology, University of California Berkeley, Berkeley, CA 94720, USA; AZTI, Marine Research, Basque Research and Technology Alliance (BRTA), Pasaia; IKERBASQUE, Basque Foundation for Science, Bilbao

**Author notes:** Corresponding author; Lab. of Biology, Dept. of Applied Chemistry, Faculty of Chemistry, University of the Basque Country, Manuel de Lardizabal, 3, 20018, San Sebastian.

**Keywords:** . Estuarine filamentous fungi, Sordariomycetes, Hypocreales, CAZYmes, secondary metabolite gene clusters, secondary metabolites, fucoidan

## Abstract

Marine environments harbor a vast diversity of microorganisms, which have developed multiple strategies to adapt to challenging conditions and represent a valuable source for new products such as pigments, enzymes and bioactive compounds. From all microorganisms inhabiting marine environments, fungi have been the least studied, despite their ubiquitous presence and great biotechnological potential. Here, we focused on the isolation and characterization of filamentous fungi from marine sediment samples, which were collected along the Basque coast in Spain. Through phenotypic characterization, we identified isolates potentially able to produce secondary metabolites or grow on minimal culture medium supplemented with recalcitrant algal polysaccharides. Based on this screening, two Sordariomycetes isolates were selected for further analyses through genome sequencing and *omics* techniques: 1) a *Marquandomyces marquandii* strain able to stain the culture medium in yellow, indicative of secretion of pigments and secondary metabolites and 2) an *Albophoma yamanashiensis* strain able to grow in minimal culture medium supplemented with the recalcitrant algal polysaccharide fucoidan. Fungal co-culture experiments suggested an inhibitory effect of the secretome of *M. marquandii* on fungal growth. Under culture conditions inducing pigment secretion, a set of secondary metabolite gene clusters were differentially expressed, as analysed by RNA-seq. On the other hand, transcriptomic and proteomic experiments on *A. yamanashiensis* unveiled the enzymatic activities expressed in response to the presence of fucoidan. Overall, our results indicate that the isolated marine fungal strains could serve as a source of new enzymatic activities and secondary metabolites.
