## Supplementary material for "Phenotypic and *omics* analyses of the Sordariomycetes *Marquandomyces marquandii* and *Albophoma yamanashiensis* isolated from estuarine sediments": Table S2

### Sheet: overview
Gene ID	EC#	HMMER	dbCAN_sub	DIAMOND	Signalp	#ofTools
jgi|Marma1|100082|e_gw1.3.1899.1	-	GT90(319-589)	GT90_e11	GT90	N	3
jgi|Marma1|100160|e_gw1.3.3880.1	3.2.1.131	GH115(20-636)	GH115_e0	GH115	N	3
jgi|Marma1|100441|e_gw1.3.3771.1	-	GH92(339-843)	GH92_e19	GH92	N	3
jgi|Marma1|100921|e_gw1.3.2716.1	-	GH16_22(86-307)	GH16_e179	GH16_22	Y(1-22)	3
jgi|Marma1|101008|e_gw1.3.2497.1	3.2.1.25	GH2(4-706)	GH2_e138	GH2	N	3
jgi|Marma1|101255|e_gw1.3.127.1	1.14.99.55	AA13(19-249)	AA13_e0	AA13	N	3
jgi|Marma1|101618|e_gw1.3.2295.1	-	GH3(93-318)	GH3_e188	GH3	N	3
jgi|Marma1|101900|e_gw1.3.2423.1	-	GH3(104-324)	GH3_e126	GH3	N	3
jgi|Marma1|102037|e_gw1.3.4020.1	3.2.1.23	GH2(42-901)	GH2_e61	GH2	N	3
jgi|Marma1|102380|e_gw1.3.49.1	3.2.1.21	GH1(161-619)	GH1_e4	GH1	Y(1-19)	3
jgi|Marma1|102693|e_gw1.3.3084.1	-	GH171(44-432)	GH171_e1	GH171	Y(1-20)	3
jgi|Marma1|102750|e_gw1.3.2253.1	3.2.1.58	GH5_9(324-642)	GH5_e261	GH5_9	N	3
jgi|Marma1|102792|e_gw1.3.3501.1	3.2.1.165	GH2(38-726)	GH2_e60	GH2	Y(1-36)	3
jgi|Marma1|102825|e_gw1.3.3928.1	-	AA12(39-439)	AA12_e5	AA12	Y(1-20)	3
jgi|Marma1|103055|e_gw1.3.2092.1	3.2.1.21	GH1(7-442)	GH1_e105	GH1	N	3
jgi|Marma1|103369|e_gw1.4.1688.1	2.4.1.131	GT4(355-515)	GT4_e1364	GT4	N	3
jgi|Marma1|103413|e_gw1.4.795.1	3.2.1.14	GH18(30-281)	GH18_e416	GH18	Y(1-24)	3
jgi|Marma1|104170|e_gw1.4.2118.1	-	GT62(84-347)	GT62_e5	GT62	N	3
jgi|Marma1|104884|e_gw1.4.770.1	2.4.1.16	GT2(309-471)+GT2(449-663)	GT2+GT2	GT2	N	3
jgi|Marma1|105518|e_gw1.4.3232.1	3.2.1.6	GH16_3(32-284)	GH16_e87	GH16_3	Y(1-20)	3
jgi|Marma1|105798|e_gw1.4.2419.1	3.2.1.164	GH30_5(45-490)	GH30_e22	GH30_5	Y(1-22)	3
jgi|Marma1|105851|e_gw1.4.2024.1	-	GT25(70-295)	GT25_e176	GT0	N	3
jgi|Marma1|105878|e_gw1.4.2208.1	-	GH128(140-349)	GH128_e17	GH128	N	3
jgi|Marma1|105940|e_gw1.4.679.1	-	GT34(102-309)	GT34_e11	GT34	N	3
jgi|Marma1|105959|e_gw1.4.3045.1	3.2.1.28	GH37(50-626)	GH37_e4	GH37	Y(1-29)	3
jgi|Marma1|106536|e_gw1.5.2312.1	5.4.99.11|3.2.1.20|3.2.1.10|3.2.1.-|3.2.1.70	GH13_31(29-378)	GH13_e122	GH13_40	N	3
jgi|Marma1|106889|e_gw1.5.962.1	3.2.1.-	GH28(56-399)	GH28_e93	GH28	N	3
jgi|Marma1|106986|e_gw1.5.2426.1	2.4.1.267	GT57(70-301)+GT57(342-571)	GT57_e0	GT57	N	3
jgi|Marma1|107032|e_gw1.5.1525.1	-	GH47(35-577)	GH47_e19	GH47	Y(1-22)	3
jgi|Marma1|107215|e_gw1.5.2288.1	-	GH20(503-838)	GH20_e43	GH20	N	3
jgi|Marma1|107372|e_gw1.5.1584.1	-	GH31_15(671-1096)	GH31_e77	GH31_15	N	3
jgi|Marma1|107507|e_gw1.5.2193.1	-	GH76(29-356)	GH76_e17	GH76	N	3
jgi|Marma1|108466|e_gw1.5.1589.1	-	GH55_2(523-1276)	GH55_e6	GH55_2	N	3
jgi|Marma1|108938|e_gw1.6.2289.1	-	GH55_2(28-755)	GH55_e2	GH55_2	N	3
jgi|Marma1|109102|e_gw1.6.1322.1	3.2.1.25	GH2(6-733)	GH2_e138	GH2	N	3
jgi|Marma1|109185|e_gw1.6.1683.1	-	AA3_2(20-606)	AA3_e34	AA3_2	N	3
jgi|Marma1|109187|e_gw1.6.1232.1	-	GT109(16-423)	GT109_e5	GT0	N	3
jgi|Marma1|109194|e_gw1.6.2023.1	-	GT8(79-304)	GT8_e127	GT8	N	3
jgi|Marma1|109400|e_gw1.6.83.1	-	GH35(19-231)	GH35_e11	GH35	N	3
jgi|Marma1|109486|e_gw1.6.1092.1	-	GH18(23-382)	GH18_e369	GH18	N	3
jgi|Marma1|109532|e_gw1.6.1340.1	3.2.1.17	GH25(24-203)	GH25_e226	GH25	Y(1-20)	3
jgi|Marma1|109644|e_gw1.6.2304.1	3.2.1.101	GH76(23-388)	GH76_e8	GH76	Y(1-17)	3
jgi|Marma1|109647|e_gw1.6.2207.1	-	GH76(27-317)+CBM13(349-481)	GH76_e41+CBM13_e149	CBM13+GH76	N	3
jgi|Marma1|109759|e_gw1.6.1936.1	-	GH16_18(67-222)	GH16_e153	GH16_18	Y(1-23)	3
jgi|Marma1|109875|e_gw1.6.803.1	-	GH36(78-628)	GH36_e14	GH36	N	3
jgi|Marma1|109882|e_gw1.6.1910.1	3.2.1.39	GH16_4(151-471)	GH16_e102	GH16_4	N	3
jgi|Marma1|110149|e_gw1.6.1712.1	3.1.1.72	CE1(40-169)	CE1_e4	CE1	N	3
jgi|Marma1|110170|e_gw1.6.1073.1	-	GT32(95-169)	GT32_e97	GT32	N	3
jgi|Marma1|110332|e_gw1.6.1475.1	3.2.1.23	GH2(36-912)	GH2_e61	GH2	N	3
jgi|Marma1|110433|e_gw1.6.1581.1	2.4.1.257	GT32(104-185)	GT32_e68	GT32	Y(1-30)	3
jgi|Marma1|110441|e_gw1.6.1845.1	2.4.1.-	GT2(373-559)	GT2	GT2	N	3
jgi|Marma1|110627|e_gw1.6.1569.1	3.2.1.146|-	GH43_34(29-310)+CBM66(328-483)	GH43_e147+CBM66_e8	CBM66+GH43_34	Y(1-18)	3
jgi|Marma1|110961|e_gw1.7.1351.1	2.4.1.142|2.4.1.-	GT33(50-465)	GT33_e1	GT33	N	3
jgi|Marma1|111081|e_gw1.7.862.1	-	GH76(25-398)	GH76_e9	GH76	N	3
jgi|Marma1|111249|e_gw1.7.1352.1	-	GH105(48-369)	GH105_e57	GH105	N	3
jgi|Marma1|111500|e_gw1.7.60.1	-	GH125(90-500)	GH125_e2	GH125	Y(1-25)	3
jgi|Marma1|111521|e_gw1.7.424.1	3.2.1.59	GH71(24-394)	GH71_e1	GH71	Y(1-19)	3
jgi|Marma1|112216|e_gw1.8.1366.1	-	GH13_32(367-599)	CBM21_e21+GH13_e236	CBM21+GH13	N	3
jgi|Marma1|112222|e_gw1.8.1309.1	1.10.3.2|1.10.3.-	AA1_3(50-358)	AA1_e46	AA1_3	Y(1-21)	3
jgi|Marma1|112694|e_gw1.8.1088.1	-	GH92(263-770)	GH92_e35	GH92	Y(1-24)	3
jgi|Marma1|112726|e_gw1.8.1107.1	3.2.1.20|3.2.1.177	GH31_1(238-737)	GH31_e73	GH31_1	Y(1-20)	3
jgi|Marma1|112747|e_gw1.8.1535.1	3.2.1.177	GH31_3(259-699)	GH31_e31	GH31_3	N	3
jgi|Marma1|112902|e_gw1.8.789.1	-	GH27(121-382)	GH27_e39	GH27	N	3
jgi|Marma1|112952|e_gw1.8.642.1	-	GH142(26-504)+CBM13(677-811)	GH142_e3+CBM13_e84	CBM0+GH142	N	3
jgi|Marma1|113010|e_gw1.8.873.1	-	GH43_14(7-306)+CBM91(334-512)	GH43_e15+CBM91_e52	CBM91+GH43_14	N	3
jgi|Marma1|113032|e_gw1.8.1084.1	2.4.1.257|2.4.1.132	GT4(230-412)	GT4_e2823	GT4	N	3
jgi|Marma1|113161|e_gw1.8.1105.1	-	GH127(8-533)	GH127_e10	GH127	N	3
jgi|Marma1|113225|e_gw1.8.999.1	3.2.1.21|3.2.1.38|3.2.1.-	GH3(102-352)	GH3_e94	GH3	N	3
jgi|Marma1|113840|e_gw1.9.1350.1	-	GT2(46-287)	GT2	GT2	N	3
jgi|Marma1|114259|e_gw1.9.139.1	1.1.3.9|1.1.3.13|1.1.3.-|1.1.3.7|1.1.3.47	AA5_2(64-665)	AA5_e12	AA5_2+CBM32	Y(1-22)	3
jgi|Marma1|114318|e_gw1.9.1334.1	1.14.99.54|1.14.99.56	AA9(8-231)	AA9_e46	AA9+CBM1	N	3
jgi|Marma1|114666|e_gw1.9.818.1	3.2.1.14	GH18(113-462)	GH18_e232	CBM18+GH18	Y(1-27)	3
jgi|Marma1|114731|e_gw1.9.1492.1	-	GH16_1(125-357)	GH16_e91	GH16_1	N	3
jgi|Marma1|114832|e_gw1.9.776.1	3.2.1.21|3.2.1.37	GH3(95-313)	GH3_e32	GH3	Y(1-21)	3
jgi|Marma1|115074|e_gw1.10.1274.1	-	GH28(128-434)	GH28_e79	GH28	N	3
jgi|Marma1|115671|e_gw1.10.567.1	-	AA3_2(24-588)	AA3_e15	AA3_2	Y(1-22)	3
jgi|Marma1|115797|e_gw1.10.262.1	2.4.1.131|2.4.1.-	GT15(74-352)	GT15_e0	GT15	N	3
jgi|Marma1|115863|e_gw1.10.1066.1	3.2.1.20|3.2.1.84	GH31_1(241-792)	GH31_e7	GH31_1	Y(1-21)	3
jgi|Marma1|115936|e_gw1.10.1468.1	3.2.1.22	GH36(41-731)	GH36_e36	GH36	Y(1-24)	3
jgi|Marma1|115974|e_gw1.10.406.1	3.2.1.113	GH47(197-959)	GH47_e5	GH47	N	3
jgi|Marma1|116287|e_gw1.11.788.1	3.2.1.40	GH78(69-621)	GH78_e78	GH78	Y(1-23)	3
jgi|Marma1|116298|e_gw1.11.1011.1	-	GH88(76-423)	GH88_e4	GH88	N	3
jgi|Marma1|116336|e_gw1.11.980.1	2.4.1.-	GT1(270-457)	GT1_e34	GT1	N	3
jgi|Marma1|116345|e_gw1.11.988.1	3.2.1.8|3.2.1.4	GH10(30-348)	GH10_e97	GH10	N	3
jgi|Marma1|116408|e_gw1.11.521.1	3.2.1.101	GH76(29-399)	GH76_e8	GH76	Y(1-25)	3
jgi|Marma1|116456|e_gw1.11.763.1	3.2.1.101	GH76(31-415)	GH76_e8	GH76	N	3
jgi|Marma1|116510|e_gw1.11.891.1	3.2.1.21	GH3(56-270)	GH3_e116	GH3	N	3
jgi|Marma1|116581|e_gw1.11.595.1	-	GH130_3(45-340)	GH130_e9	GH130_3	N	3
jgi|Marma1|116735|e_gw1.11.17.1	3.2.1.89	GH53(26-348)	GH53_e5	GH53	N	3
jgi|Marma1|116765|e_gw1.11.1128.1	3.2.1.40|3.1.1.73	CBM67(129-299)+GH78(325-853)	CBM67_e28+GH78_e80	GH78	N	3
jgi|Marma1|116801|e_gw1.11.246.1	3.2.1.-|-	GH35(28-380)	GH35_e18+CBM67_e19	GH35	N	3
jgi|Marma1|116843|e_gw1.11.122.1	-	GH172(99-360)	GH172_e4	GH172	N	3
jgi|Marma1|116880|e_gw1.11.1055.1	3.2.1.26	CBM38(45-172)+GH32(231-526)	CBM38_e5+GH32_e104	CBM38+GH32	Y(1-26)	3
jgi|Marma1|116885|e_gw1.11.289.1	3.2.1.20|3.2.1.84	GH31_1(263-823)	GH31_e7	GH31_1	N	3
jgi|Marma1|116895|e_gw1.11.13.1	2.4.1.-	GH72(21-331)+CBM43(381-467)	GH72_e5+CBM43_e30	CBM43+GH72	Y(1-20)	3
jgi|Marma1|117072|e_gw1.11.1129.1	3.2.1.21	GH3(34-245)	GH3_e51	GH3	N	3
jgi|Marma1|117087|e_gw1.11.630.1	3.2.1.40|3.1.1.73	CBM67(122-272)+GH78(310-830)	CBM67_e28+GH78_e80	GH78	N	3
jgi|Marma1|117112|e_gw1.11.460.1	-	GT62(100-362)	GT62_e2	GT62	N	3
jgi|Marma1|117340|e_gw1.12.968.1	-	GT34(66-293)	GT34_e9	PL8_4	N	3
jgi|Marma1|117397|e_gw1.12.597.1	3.2.1.21	GH3(90-303)	GH3_e180	GH3	Y(1-22)	3
jgi|Marma1|117485|e_gw1.12.709.1	2.4.1.16	GT2(1052-1559)	GT2	GT2	N	3
jgi|Marma1|117610|e_gw1.12.888.1	2.4.1.18	GH13_8(221-543)	CBM48_e32+GH13_e20	CBM48+GH13_8	N	3
jgi|Marma1|117726|e_gw1.12.79.1	-	GH24(109-251)	GH24_e112	GH24	Y(1-20)	3
jgi|Marma1|117741|e_gw1.12.249.1	3.2.1.101	GH76(29-405)	GH76_e44	GH76	Y(1-22)	3
jgi|Marma1|117990|e_gw1.12.787.1	-	GT64(88-331)	GT64_e4	GT64	N	3
jgi|Marma1|118172|e_gw1.13.829.1	3.2.1.149|3.2.1.-	GH5_23(84-357)	GH5_e62	GH5_23	Y(1-19)	3
jgi|Marma1|118324|e_gw1.13.803.1	3.1.1.74	CE5(81-250)	CE5_e39	GH31_2	N	3
jgi|Marma1|118512|e_gw1.13.389.1	3.2.1.31	GH79(40-332)	GH79_e20	GH79	Y(1-17)	3
jgi|Marma1|118741|e_gw1.13.573.1	3.2.1.14	GH18(161-508)	GH18_e232	GH18	Y(1-26)	3
jgi|Marma1|118940|e_gw1.14.281.1	3.2.1.58	GH55_2(37-774)	GH55_e8	GH55_2	Y(1-24)	3
jgi|Marma1|118995|e_gw1.14.129.1	3.2.1.21|3.2.1.37	GH3(90-306)	GH3_e32	GH3	N	3
jgi|Marma1|119551|e_gw1.15.25.1	3.2.1.39	GH55_2(9-727)	GH55_e14	GH55_2	N	3
jgi|Marma1|119631|e_gw1.15.352.1	3.2.1.106|3.2.1.-	GH63(590-801)	GH63_e12	GH63	Y(1-26)	3
jgi|Marma1|119825|e_gw1.15.280.1	-	GH18(188-537)	GH18_e170	CBM18+GH18	Y(1-26)	3
jgi|Marma1|119982|e_gw1.16.111.1	3.2.1.22	GH27(170-439)	GH27_e43	GH27	Y(1-18)	3
jgi|Marma1|120244|e_gw1.16.174.1	-	AA11(20-220)	AA11_e8	AA11	Y(1-22)	3
jgi|Marma1|120290|e_gw1.16.274.1	2.4.1.173|2.4.1.-	GT1(211-514)	GT1_e153	GT1	N	3
jgi|Marma1|120298|e_gw1.16.394.1	3.2.1.4	GH5_5(22-315)	GH5_e131	GH5_5	N	3
jgi|Marma1|120961|e_gw1.18.322.1	3.2.1.55|3.2.1.37	GH54(24-339)+CBM42(357-497)	GH54_e0+CBM42_e0	CBM42+GH54	Y(1-23)	3
jgi|Marma1|121029|e_gw1.19.369.1	3.2.1.96	GH18(35-226)	GH18_e82	GH18	Y(1-28)	3
jgi|Marma1|121131|e_gw1.19.356.1	-	GT17(64-356)	GT17_e5	GT17	N	3
jgi|Marma1|121180|e_gw1.19.72.1	-	GT25(93-319)	GT25_e176	GT0	N	3
jgi|Marma1|121249|e_gw1.19.77.1	3.2.1.59	GH71(47-437)+CBM24(550-629)	GH71_e1+CBM24_e0	CBM24+GH71	Y(1-28)	3
jgi|Marma1|121350|e_gw1.20.353.1	-	GH3(36-250)	GH3_e100	GH3	N	3
jgi|Marma1|121352|e_gw1.20.59.1	3.2.1.165	GH2(36-724)	GH2_e60	GH2	Y(1-21)	3
jgi|Marma1|121392|e_gw1.20.294.1	-	GT8(71-295)	GT8_e127	GT8	Y(1-33)	3
jgi|Marma1|121452|e_gw1.20.74.1	3.2.1.63	GH95(815-1563)	GH95_e2	GH95	N	3
jgi|Marma1|121508|e_gw1.20.216.1	3.2.1.23	GH35(36-357)	GH35_e28	GH35	Y(1-24)	3
jgi|Marma1|121787|e_gw1.21.257.1	3.2.1.23	GH2(40-676)	GH2_e127	GH2	N	3
jgi|Marma1|121921|e_gw1.21.98.1	3.2.1.14|-	GH18(574-919)+CBM24(939-1014)	GH18_e72+CBM24_e2	CBM18+CBM24+CBM50+GH18	Y(1-27)	3
jgi|Marma1|122003|e_gw1.22.53.1	-	GH43_13(4-310)+CBM91(342-538)	GH43_e271+CBM91_e16	CBM91+GH43_13	N	3
jgi|Marma1|122103|e_gw1.22.65.1	-	CE8(51-369)	CE8_e26	CE8	Y(1-22)	3
jgi|Marma1|122135|e_gw1.22.106.1	3.2.1.101	GH76(31-414)	GH76_e8	GH76	Y(1-26)	3
jgi|Marma1|122151|e_gw1.22.236.1	3.2.1.101	GH76(32-405)	GH76_e8	GH76	Y(1-24)	3
jgi|Marma1|122211|e_gw1.23.41.1	1.1.3.-	AA7(117-305)	AA7_e5	GT1	Y(1-31)	3
jgi|Marma1|122274|e_gw1.23.95.1	-	GH105(47-337)	GH105_e58	GH0	Y(1-27)	3
jgi|Marma1|122302|e_gw1.23.178.1	-	GH88(120-528)	GH88_e4	GH88	N	3
jgi|Marma1|122418|e_gw1.23.40.1	3.2.1.-|2.4.1.-	GH17(452-721)	GH17_e67	GH17	N	3
jgi|Marma1|122619|e_gw1.25.129.1	-	GH128(41-251)	GH128_e22	GH128	Y(1-21)	3
jgi|Marma1|122637|e_gw1.25.77.1	-	AA3_2(8-601)	AA3_e38	AA3_2	N	3
jgi|Marma1|122747|e_gw1.25.193.1	3.2.1.185	GH127(21-569)	GH127_e0	GH127	N	3
jgi|Marma1|122802|e_gw1.26.113.1	-	GH36(70-613)	GH36_e14	GH36	N	3
jgi|Marma1|122808|e_gw1.26.200.1	3.2.1.40|3.1.1.73	CBM67(113-284)+GH78(311-832)	CBM67_e28+GH78_e80	GH78	N	3
jgi|Marma1|123167|e_gw1.28.129.1	2.4.1.11	GT3(17-654)	GT3_e0	GT3	N	3
jgi|Marma1|123586|e_gw1.33.55.1	-	AA3_2(18-639)	AA3_e34	AA3_2	N	3
jgi|Marma1|123601|e_gw1.33.3.1	3.2.1.40|-	GH78(458-996)	CBM67_e28+CBM67_e27+GH78_e36	GH78	Y(1-21)	3
jgi|Marma1|123726|e_gw1.36.33.1	3.2.1.4|3.2.1.37	GH5_22(55-339)	GH5_e288	GH5_22	N	3
jgi|Marma1|124056|e_gw1.41.90.1	1.10.3.2|1.10.3.-	AA1_3(51-356)	AA1_e46	AA1_3	Y(1-25)	3
jgi|Marma1|124283|e_gw1.46.47.1	3.2.1.63	GH95(16-791)	GH95_e2	GH95	N	3
jgi|Marma1|124334|e_gw1.47.46.1	3.2.1.113	GH47(103-582)	GH47_e5	GH47	N	3
jgi|Marma1|124664|e_gw1.62.10.1	1.1.3.-	AA7(112-564)	AA7_e5	GT1	N	3
jgi|Marma1|125049|gm4.116_g	-	GH36(83-678)	GH36_e14	GH36	N	3
jgi|Marma1|125144|gm4.211_g	-	GT32(102-177)	GT32_e97	GT32	N	3
jgi|Marma1|125382|gm4.449_g	2.4.1.16	GT2(242-404)+GT2(382-601)	GT2+GT2	GT2	N	3
jgi|Marma1|125383|gm4.450_g	-	GT8(8-273)	GT8_e176	GT8	N	3
jgi|Marma1|125514|gm4.581_g	-	AA3_2(31-607)	AA3_e50	AA3_2	Y(1-29)	3
jgi|Marma1|125577|gm4.644_g	3.2.1.113	GH47(113-584)	GH47_e5	GH47	N	3
jgi|Marma1|125701|gm4.768_g	-	GT69(105-346)	GT69_e0	GT69	N	3
jgi|Marma1|125881|gm4.948_g	-	CE8(41-357)	CE8_e26	CE8	N	3
jgi|Marma1|126182|gm4.1249_g	3.2.1.17	GH25(25-205)	GH25_e226	GH92	Y(1-20)	3
jgi|Marma1|126186|gm4.1253_g	-	GH20(167-500)	GH20_e17	GH20	Y(1-16)	3
jgi|Marma1|126538|gm4.1605_g	3.2.1.-|3.2.1.63	GH95(6-755)	GH95_e1	GH95	N	3
jgi|Marma1|126775|gm4.1842_g	3.2.1.40|3.1.1.73	CBM67(130-301)+GH78(324-847)	CBM67_e28+GH78_e80	GH78	N	3
jgi|Marma1|126981|gm4.2048_g	2.4.1.-|2.4.1.257	GT62(76-338)	GT62_e0	GT62	N	3
jgi|Marma1|127217|gm4.2284_g	5.4.99.11|3.2.1.20|3.2.1.10|3.2.1.-|3.2.1.70	GH13_40(34-385)	GH13_e122	GH13_40	N	3
jgi|Marma1|127219|gm4.2286_g	-	GT22(8-401)	GT22_e27	GT22	N	3
jgi|Marma1|127415|gm4.2482_g	3.1.3.12	GT20(95-614)	GT20_e19	GT20	N	3
jgi|Marma1|127524|gm4.2591_g	2.4.1.-	GT69(74-328)	GT69_e1	GT69	N	3
jgi|Marma1|127863|gm4.2930_g	3.2.1.28|-	GH65(410-773)	GH65_e25+CBM32_e187	GH65	Y(1-25)	3
jgi|Marma1|127970|gm4.3037_g	-	AA3(10-538)	AA3_e4	AA3_2	N	3
jgi|Marma1|128228|gm4.3295_g	-	GH18(14-269)	GH18_e141	GH18	N	3
jgi|Marma1|128310|gm4.3377_g	2.4.1.259|2.4.1.261	GT22(36-467)	GT22_e1	GT22	N	3
jgi|Marma1|128371|gm4.3438_g	2.4.1.131|2.4.1.-	GT15(109-379)	GT15_e0	GT15	N	3
jgi|Marma1|128456|gm4.3523_g	1.14.99.55	AA13(20-251)+CBM20(281-372)	AA13_e0+CBM20_e25	AA13+CBM20	N	3
jgi|Marma1|128725|gm4.3792_g	-	GH92(249-758)	GH92_e35	GH92	Y(1-22)	3
jgi|Marma1|128887|gm4.3954_g	-	CE9(18-409)	CE9_e4	CE9	N	3
jgi|Marma1|129032|gm4.4099_g	3.2.1.71	GH162(38-528)	GH162_e0	GH162	Y(1-21)	3
jgi|Marma1|129149|gm4.4216_g	-	GT15(119-421)	GT15_e5	GT15	N	3
jgi|Marma1|129641|gm4.4708_g	-	CBM66(307-462)+CBM66(475-630)	CBM66_e8+CBM66_e8	CBM50+CBM66	Y(1-21)	3
jgi|Marma1|129643|gm4.4710_g	3.2.1.14	GH18(505-852)	CBM18_e13+GH18_e72	CBM18+CBM50+GH18	N	3
jgi|Marma1|129878|gm4.4945_g	3.2.1.4|3.2.1.37	GH5_22(53-338)	GH5_e288	GH5_22	N	3
jgi|Marma1|130337|gm4.5404_g	1.10.3.2	AA1_2(41-377)	AA1_e26	AA1_2	Y(1-21)	3
jgi|Marma1|130426|gm4.5493_g	3.2.1.3	GH15(72-463)	GH15_e31	CBM20+GH15	Y(1-20)	3
jgi|Marma1|130642|gm4.5709_g	-	AA1(110-591)	AA1_e36	AA1	N	3
jgi|Marma1|130853|gm4.5920_g	3.2.1.14	GH18(39-293)	GH18_e325	GH18	Y(1-27)	3
jgi|Marma1|130881|gm4.5948_g	-	GH81(61-706)	GH81_e2	CBM92+GH81	Y(1-17)	3
jgi|Marma1|130909|gm4.5976_g	3.2.1.52	GH3(70-291)	GH3_e28	GH3	N	3
jgi|Marma1|131343|gm4.6410_g	3.2.1.23	GH2(43-927)	GH2_e61	GH2	N	3
jgi|Marma1|131663|gm4.6730_g	3.2.1.75	GH5_15(98-401)	GH5_e57	GH5_15	N	3
jgi|Marma1|131684|gm4.6751_g	3.2.1.14	GH18(31-283)	GH18_e416	CBM1+GH18	Y(1-23)	3
jgi|Marma1|131714|gm4.6781_g	3.2.1.58	GH55_2(51-803)	GH55_e9	CE4	Y(1-35)	3
jgi|Marma1|131727|gm4.6794_g	-	GH79(36-481)	GH79_e14	GH79	Y(1-29)	3
jgi|Marma1|132008|gm4.7075_g	-	GH64(72-447)	GH64_e15	GH64	Y(1-22)	3
jgi|Marma1|132025|gm4.7092_g	-	AA4(101-329)	AA4_e1	GH3	N	3
jgi|Marma1|132850|gm4.7917_g	3.2.1.8|3.2.1.4	GH10(25-347)	GH10_e97	GH10	N	3
jgi|Marma1|133084|gm4.8151_g	-	PL38(78-354)	PL38_e6	PL38	Y(1-24)	3
jgi|Marma1|133151|gm4.8218_g	2.4.1.173	GT1(966-1382)	GT1_e24	GT1	N	3
jgi|Marma1|133466|gm4.8533_g	3.2.1.55	GH51_2(214-655)	GH51_e35	GH51_2	Y(1-23)	3
jgi|Marma1|133468|gm4.8535_g	-	GH106(20-717)	GH106_e13	GH106	N	3
jgi|Marma1|133481|gm4.8548_g	-	GH3(105-326)	GH3_e126	GH0	Y(1-26)	3
jgi|Marma1|133549|gm4.8616_g	5.4.99.11|3.2.1.20|3.2.1.10|3.2.1.-|3.2.1.70	GH13_40(34-395)	GH13_e122	GH13_40	N	3
jgi|Marma1|133598|gm4.8665_g	3.2.1.-	GH5_31(43-323)	GH5_e207	GH5_31	Y(1-22)	3
jgi|Marma1|133816|gm4.8883_g	3.2.1.14	GH18(30-271)	GH18_e410	GH18	Y(1-20)	3
jgi|Marma1|133820|gm4.8887_g	-	GH92(254-752)	GH92_e32	GH92	Y(1-18)	3
jgi|Marma1|134144|gm4.9211_g	-	GH16_18(309-463)	GH16_e118	GH16	Y(1-31)	3
jgi|Marma1|134342|gm4.9409_g	3.2.1.21|3.2.1.37	GH3(73-286)	GH3_e32	GH3	Y(1-25)	3
jgi|Marma1|134445|gm4.9512_g	-	GH76(23-394)	GH76_e33	GH76	Y(1-18)	3
jgi|Marma1|134482|gm4.9549_g	3.2.1.40|3.1.1.73	CBM67(139-309)+GH78(332-860)	CBM67_e28+GH78_e80	CBM67+GH78	N	3
jgi|Marma1|134495|gm4.9562_g	-	PL4_5(35-556)	PL4_e2	PL4_5	Y(1-25)	3
jgi|Marma1|134961|gm4.10028_g	2.4.1.16	GT2(1205-1712)	GT2	GT2	N	3
jgi|Marma1|135233|gm4.10300_g	3.2.1.11|3.2.1.57	GH49(6-309)	GH49_e0	GH49	N	3
jgi|Marma1|135247|gm4.10314_g	3.2.1.78|3.2.1.151|3.2.1.4	CBM35(35-148)+GH26(165-465)	CBM35_e4+GH26_e7	CBM35+GH26	Y(1-23)	3
jgi|Marma1|135394|gm4.10461_g	-	GH71(178-552)	GH71_e14	GH71	Y(1-27)	3
jgi|Marma1|135400|gm4.10467_g	-	GH39(95-524)	GH39_e116	GH39	Y(1-27)	3
jgi|Marma1|135520|gm4.10587_g	3.2.1.23	GH2(40-913)	GH2_e61	GH2	N	3
jgi|Marma1|135558|gm4.10625_g	1.1.3.13	AA3_3(9-611)	AA3_e3	AA3_3	N	3
jgi|Marma1|135774|gm4.10841_g	3.2.1.22	GH36(20-715)	GH36_e36	GH36	N	3
jgi|Marma1|135865|gm4.10932_g	-	GH146(53-621)	GH146_e4	GH146	Y(1-33)	3
jgi|Marma1|135866|gm4.10933_g	3.2.1.40|3.1.1.73	CBM67(148-295)+GH78(335-868)	CBM67_e28+GH78_e80	GH78	N	3
jgi|Marma1|136018|gm4.11085_g	3.2.1.146	GH2(59-508)	GH2_e74	GH2	Y(1-24)	3
jgi|Marma1|136059|gm4.11126_g	1.1.3.13	AA3_3(9-593)	AA3_e3	AA3_3	N	3
jgi|Marma1|136116|gm4.11183_g	-	GH28(202-454)	GH28_e77	GH28	N	3
jgi|Marma1|136174|gm4.11241_g	-	AA1(41-558)	AA1_e4	AA1	N	3
jgi|Marma1|136183|gm4.11250_g	2.4.1.34	GT48(816-1595)	GT48_e0	GT48	N	3
jgi|Marma1|136249|gm4.11316_g	-	CBM21(318-425)	CBM21_e9	CBM21	N	3
jgi|Marma1|136284|gm4.11351_g	-	GH31_2(235-717)	GH31_e95	GH31_2	N	3
jgi|Marma1|136360|gm4.11427_g	-	AA1(51-551)	AA1_e4	AA1	N	3
jgi|Marma1|136593|gm4.11660_g	3.2.1.52	GH20(186-530)	GH20_e10	GH20	Y(1-21)	3
jgi|Marma1|136817|gm4.11884_g	-	GH141(37-566)	GH141_e5	GH141	N	3
jgi|Marma1|137040|gm4.12107_g	5.4.99.11|3.2.1.20|3.2.1.10|3.2.1.-|3.2.1.70	GH13_31(29-378)	GH13_e122	GH13_40	N	3
jgi|Marma1|137264|gm4.12331_g	1.1.3.16	AA3_2(30-570)	AA3_e2	AA3_2	Y(1-22)	3
jgi|Marma1|137506|gm4.12573_g	3.2.1.14	GH18(609-958)	CBM50_e1036+CBM18_e13+GH18_e72	CBM18+CBM50+GH18	N	3
jgi|Marma1|137509|gm4.12576_g	-	CBM66(217-372)+CBM66(385-540)	CBM66_e8+CBM66_e8	CBM50+CBM66	N	3
jgi|Marma1|137577|gm4.12644_g	-	AA1(51-551)	AA1_e4	AA1	N	3
jgi|Marma1|137619|fgenesh1_pg.1_#_28	-	GT90(602-867)	GT90_e18	GT90	N	3
jgi|Marma1|137765|fgenesh1_pg.1_#_174	3.2.1.40|3.1.1.73	CBM67(130-302)+GH78(333-860)	CBM67_e28+GH78_e80	GH78	N	3
jgi|Marma1|137806|fgenesh1_pg.1_#_215	2.4.1.109	GT39(52-297)	GT39_e9	GT39	N	3
jgi|Marma1|138311|fgenesh1_pg.1_#_720	-	GT1(6-423)	GT1_e89	GT1	N	3
jgi|Marma1|138433|fgenesh1_pg.1_#_842	-	GT69(104-347)	GT69_e0	GT69	N	3
jgi|Marma1|138551|fgenesh1_pg.1_#_960	3.2.1.18|3.2.1.-	GH33(57-384)	GH33_e103	GH33	Y(1-23)	3
jgi|Marma1|138571|fgenesh1_pg.1_#_980	-	GT17(67-347)	GT17_e5	GT17	N	3
jgi|Marma1|138619|fgenesh1_pg.1_#_1028	2.4.1.83	GT2(12-194)	GT2	GT2	N	3
jgi|Marma1|138702|fgenesh1_pg.1_#_1111	-	GH2(2-604)	GH2_e20	GH2	N	3
jgi|Marma1|138751|fgenesh1_pg.1_#_1160	-	GH43_14(7-303)	GH43_e15+CBM91_e52	GH43_14	N	3
jgi|Marma1|139287|fgenesh1_pg.2_#_39	-	GH29(312-684)	GH29_e66	GH29	Y(1-22)	3
jgi|Marma1|139313|fgenesh1_pg.2_#_65	-	GH128(43-280)	GH128_e2	GH128	Y(1-21)	3
jgi|Marma1|139466|fgenesh1_pg.2_#_218	-	GT34(166-430)	GT34_e13	GT34	N	3
jgi|Marma1|139826|fgenesh1_pg.2_#_578	-	GH18(22-368)	GH18_e145	GH18	N	3
jgi|Marma1|139949|fgenesh1_pg.2_#_701	3.2.1.113	GH47(171-664)	GH47_e17	GH47	N	3
jgi|Marma1|140109|fgenesh1_pg.2_#_861	2.4.99.18	GT66(21-667)	GT66_e1	GT66	N	3
jgi|Marma1|140228|fgenesh1_pg.2_#_980	3.2.1.28	GH37(143-703)	GH37_e7	GH37	N	3
jgi|Marma1|140294|fgenesh1_pg.2_#_1046	-	GH31_15(176-618)	GH31_e77	GH31_15	N	3
jgi|Marma1|140324|fgenesh1_pg.2_#_1076	-	GT15(49-360)	GT15_e4	GT15	N	3
jgi|Marma1|140474|fgenesh1_pg.2_#_1226	2.4.1.198	GT4(212-343)	GT4_e954	GT4	N	3
jgi|Marma1|140987|fgenesh1_pg.3_#_371	-	GT31(113-284)	GT31_e64	GH16_18	N	3
jgi|Marma1|141187|fgenesh1_pg.3_#_571	-	GH125(72-501)	GH125_e2	GH125	N	3
jgi|Marma1|141464|fgenesh1_pg.3_#_848	2.4.1.-	GT24(1176-1423)	GT24_e1	GT24	Y(1-23)	3
jgi|Marma1|142035|fgenesh1_pg.4_#_194	-	PL1(49-234)	PL1_e69	PL1	Y(1-21)	3
jgi|Marma1|142163|fgenesh1_pg.4_#_322	-	GH2(15-545)	GH2_e76	GH2	N	3
jgi|Marma1|142270|fgenesh1_pg.4_#_429	3.2.1.14	GH18(42-390)	GH18_e272	GH18	Y(1-23)	3
jgi|Marma1|142391|fgenesh1_pg.4_#_550	2.4.1.-	GH72(16-331)	GH72_e9	GH72	Y(1-26)	3
jgi|Marma1|142767|fgenesh1_pg.4_#_926	3.2.1.31|3.2.1.-	GH79(45-448)	GH79_e21	GH79	Y(1-50)	3
jgi|Marma1|142783|fgenesh1_pg.4_#_942	1.10.3.2	AA1_2(46-385)	AA1_e26	AA1_2	Y(1-25)	3
jgi|Marma1|143062|fgenesh1_pg.5_#_164	3.2.1.113	GH47(135-608)	GH47_e5	GH47	Y(1-32)	3
jgi|Marma1|143212|fgenesh1_pg.5_#_314	-	GH5_11(44-380)	GH5_e82	GH5_11	Y(1-26)	3
jgi|Marma1|143363|fgenesh1_pg.5_#_465	3.2.1.31|3.2.1.-	GH79(35-508)	GH79_e21	GH79	N	3
jgi|Marma1|143666|fgenesh1_pg.6_#_55	3.2.1.-|3.2.1.63	GH95(11-759)	GH95_e1	GH95	N	3
jgi|Marma1|143772|fgenesh1_pg.6_#_161	-	GT2(362-715)	GT2	GT2	N	3
jgi|Marma1|143883|fgenesh1_pg.6_#_272	1.1.3.38	AA4(49-578)	AA4_e0	AA4	N	3
jgi|Marma1|144138|fgenesh1_pg.6_#_527	-	GT2(72-307)	GT2	GT2	N	3
jgi|Marma1|144458|fgenesh1_pg.7_#_142	-	GH132(38-308)	GH132_e1	GH132	N	3
jgi|Marma1|144651|fgenesh1_pg.7_#_335	-	GH76(78-497)	GH76_e10	GH0	N	3
jgi|Marma1|144682|fgenesh1_pg.7_#_366	5.4.99.11|3.2.1.20|3.2.1.10|3.2.1.-|3.2.1.70	GH13_40(29-384)	GH13_e122	GH13_40	N	3
jgi|Marma1|145268|fgenesh1_pg.8_#_482	-	GH20(172-500)	GH20_e17	GH20	N	3
jgi|Marma1|145339|fgenesh1_pg.9_#_34	-	GH92(269-787)	GH92_e35	GH92	Y(1-20)	3
jgi|Marma1|145350|fgenesh1_pg.9_#_45	-	GH88(117-478)	GH88_e8	GH88	N	3
jgi|Marma1|145629|fgenesh1_pg.9_#_324	-	GH17(59-292)	GH17_e57	GH17	Y(1-19)	3
jgi|Marma1|145929|fgenesh1_pg.10_#_141	2.4.1.15	GT20(16-480)	GT20_e0	GT20	N	3
jgi|Marma1|146362|fgenesh1_pg.11_#_133	3.2.1.25	GH2(10-672)	GH2_e138	GH2	N	3
jgi|Marma1|146801|fgenesh1_pg.12_#_226	-	AA2(67-295)	AA2_e8	AA0	Y(1-21)	3
jgi|Marma1|146923|fgenesh1_pg.13_#_43	3.2.1.58	GH55_2(311-955)	GH55_e8	CBM50+GH55_2	Y(1-17)	3
jgi|Marma1|147034|fgenesh1_pg.13_#_154	5.4.99.11|3.2.1.20|3.2.1.10|3.2.1.-|3.2.1.70	GH13_40(43-399)	GH13_e122	GH13_40	N	3
jgi|Marma1|147051|fgenesh1_pg.13_#_171	-	AA3_2(15-632)	AA3_e1	AA3_2	N	3
jgi|Marma1|147754|fgenesh1_pg.17_#_84	1.1.3.-	AA7(129-311)	AA7_e0	GH115	Y(1-23)	3
jgi|Marma1|147880|fgenesh1_pg.18_#_123	3.2.1.10	GH13_40(33-392)	GH13_e151	GH13_40	N	3
jgi|Marma1|147940|fgenesh1_pg.19_#_48	-	GH43_33(24-282)	GH43_e33	GH43_33	N	3
jgi|Marma1|148044|fgenesh1_pg.20_#_42	-	AA3_2(5-604)	AA3_e21	AA3_2	N	3
jgi|Marma1|148147|fgenesh1_pg.21_#_46	-	AA3_2(37-613)	AA3_e33	AA3_2	N	3
jgi|Marma1|148250|fgenesh1_pg.22_#_42	3.2.1.-|3.2.1.63	GH95(31-787)	GH95_e1	GH95	Y(1-21)	3
jgi|Marma1|148508|fgenesh1_pg.25_#_52	3.2.1.52	GH20(100-449)	GH20_e51	GH20	N	3
jgi|Marma1|148559|fgenesh1_pg.26_#_49	3.2.1.40|3.1.1.73	CBM67(131-296)+GH78(324-846)	CBM67_e28+GH78_e80	GH78	N	3
jgi|Marma1|148888|fgenesh1_pg.35_#_18	1.1.3.-	AA7(129-311)	AA7_e0	GH115	Y(1-23)	3
jgi|Marma1|149357|fgenesh1_pm.1_#_8	2.4.1.173|2.4.1.-	GT1(271-588)	GT1_e153	GT1	N	3
jgi|Marma1|149624|fgenesh1_pm.1_#_275	3.2.1.1	GH13_1(56-344)	GH13_e206	GH13_1	N	3
jgi|Marma1|149658|fgenesh1_pm.1_#_309	-	AA14(18-286)	AA14_e0	AA14	Y(1-18)	3
jgi|Marma1|149880|fgenesh1_pm.1_#_531	3.2.1.17	GH25(35-215)	GH25_e226	GH25	Y(1-20)	3
jgi|Marma1|149921|fgenesh1_pm.1_#_572	3.2.1.96	GH18(38-229)	GH18_e169	GH18	N	3
jgi|Marma1|149998|fgenesh1_pm.1_#_649	3.2.1.37|3.2.1.55|3.2.1.-|-	GH43_11(4-295)+CBM91(329-538)	GH43_e285+CBM91_e24	CBM91+GH43_11	N	3
jgi|Marma1|150192|fgenesh1_pm.1_#_843	-	GT25(61-316)	GT25_e154	GT25	N	3
jgi|Marma1|150196|fgenesh1_pm.1_#_847	-	GH18(146-487)	GH18_e252	CBM18+GH18	N	3
jgi|Marma1|150268|fgenesh1_pm.1_#_919	3.2.1.31|3.2.1.-	GH79(28-457)	GH79_e21	GH79	Y(1-44)	3
jgi|Marma1|150482|fgenesh1_pm.1_#_1133	3.2.1.40	CBM67(129-302)	CBM67_e28	GH78	N	3
jgi|Marma1|150705|fgenesh1_pm.1_#_1356	2.4.1.16	GT2(663-1186)	GT2	GT2	N	3
jgi|Marma1|150736|fgenesh1_pm.1_#_1387	3.2.1.26	GH32(9-333)	GH32_e14	GH32	N	3
jgi|Marma1|150867|fgenesh1_pm.1_#_1518	3.2.1.39	GH16_4(126-354)	GH16_e102	GH16_4	N	3
jgi|Marma1|150993|fgenesh1_pm.2_#_26	4.2.2.3	PL8_4(729-971)	PL8_e26	PL8_4	N	3
jgi|Marma1|151013|fgenesh1_pm.2_#_46	-	AA3_2(9-574)	AA3_e28	AA3_2	N	3
jgi|Marma1|151092|fgenesh1_pm.2_#_125	3.2.1.21|3.2.1.37	GH3(461-666)	GH3_e32	GH3	N	3
jgi|Marma1|151172|fgenesh1_pm.2_#_205	2.4.1.-	GT22(5-397)	GT22_e21	GT22	N	3
jgi|Marma1|151263|fgenesh1_pm.2_#_296	3.2.1.24	GH38(283-541)	GH38_e20	GH38	N	3
jgi|Marma1|151713|fgenesh1_pm.2_#_746	-	AA4(95-328)	AA4_e1	GH3	N	3
jgi|Marma1|151794|fgenesh1_pm.2_#_827	-	GH5_24(160-473)	GH5_e56	GH5_24	N	3
jgi|Marma1|151939|fgenesh1_pm.2_#_972	-	AA1(181-671)	AA1_e22	AA1	N	3
jgi|Marma1|152001|fgenesh1_pm.2_#_1034	-	GT32(106-185)	GT32_e69	GT32	N	3
jgi|Marma1|152035|fgenesh1_pm.2_#_1068	-	CBM67(9-108)+GH78(243-780)	CBM67_e14+GH78_e23	GH78	N	3
jgi|Marma1|152039|fgenesh1_pm.2_#_1072	-	GH93(25-329)	GH93_e20	GH93	N	3
jgi|Marma1|152056|fgenesh1_pm.2_#_1089	3.2.1.52	GH20(180-556)	GH20_e49	GH20	Y(1-31)	3
jgi|Marma1|152091|fgenesh1_pm.2_#_1124	-	CE4(126-251)	CE4_e60	CBM18+CE4	N	3
jgi|Marma1|152346|fgenesh1_pm.2_#_1379	-	GH5_41(101-376)	GH5_e291	GH5	Y(1-18)	3
jgi|Marma1|152397|fgenesh1_pm.2_#_1430	-	CBM66(312-467)+CBM66(480-635)	CBM66_e8+CBM66_e8	CBM50+CBM66	Y(1-26)	3
jgi|Marma1|152458|fgenesh1_pm.3_#_50	3.2.1.23	GH35(39-355)	GH35_e28	GH35	N	3
jgi|Marma1|152493|fgenesh1_pm.3_#_85	2.4.1.258	GT58(413-776)	GT58_e1	GT58	Y(1-29)	3
jgi|Marma1|152505|fgenesh1_pm.3_#_97	-	GT59(88-394)	GT59_e2	GT59	N	3
jgi|Marma1|152539|fgenesh1_pm.3_#_131	2.4.1.25|3.2.1.33	GH13_25(171-317)+GH13_25(507-719)+GH133(1083-1542)	GH13_e153+GH133_e0	GH13_25+GH133	N	3
jgi|Marma1|152656|fgenesh1_pm.3_#_248	-	GT90(530-791)	GT90_e6	GT90	N	3
jgi|Marma1|152759|fgenesh1_pm.3_#_351	-	GT76(14-427)	GT76_e8	GT76	Y(1-33)	3
jgi|Marma1|152782|fgenesh1_pm.3_#_374	3.2.1.113	GH47(329-803)	GH47_e16	GH47	N	3
jgi|Marma1|152798|fgenesh1_pm.3_#_390	-	AA3_2(4-607)	AA3_e39	AA3_2	N	3
jgi|Marma1|152836|fgenesh1_pm.3_#_428	-	GH16_18(69-223)	GH16_e149	GH16_18	Y(1-22)	3
jgi|Marma1|152957|fgenesh1_pm.3_#_549	3.2.1.39	GH81(353-1035)	GH81_e0	GH81	N	3
jgi|Marma1|153234|fgenesh1_pm.3_#_826	-	GH16_19(718-887)	CBM18_e25+GH16_e15	CBM18+GH16_19	N	3
jgi|Marma1|153330|fgenesh1_pm.3_#_922	2.4.1.34	GT48(850-1629)	GT48_e0	GT48	N	3
jgi|Marma1|153457|fgenesh1_pm.3_#_1049	3.2.1.21	GH1(3-469)	GH1_e105	GH1	N	3
jgi|Marma1|153886|fgenesh1_pm.4_#_186	-	AA1(41-515)	AA1_e4	AA1	N	3
jgi|Marma1|153902|fgenesh1_pm.4_#_202	3.1.1.11	CE8(46-306)	CE8_e30	CE8	Y(1-66)	3
jgi|Marma1|153962|fgenesh1_pm.4_#_262	-	GT1(463-680)	GT1_e607	GT1	N	3
jgi|Marma1|153977|fgenesh1_pm.4_#_277	-	GH43_14(5-288)+CBM91(337-502)	GH43_e15+CBM91_e52	CBM91+GH43_14	N	3
jgi|Marma1|153978|fgenesh1_pm.4_#_278	-	PL1(81-254)	PL1_e69	PL1	Y(1-22)	3
jgi|Marma1|153999|fgenesh1_pm.4_#_299	-	GH16_1(63-302)	GH16_e207	GH16_1	Y(1-22)	3
jgi|Marma1|154007|fgenesh1_pm.4_#_307	-	GT4(240-398)	GT4_e4041	GT4	N	3
jgi|Marma1|154097|fgenesh1_pm.4_#_397	-	GH125(611-1046)	GH125_e2	GH125	N	3
jgi|Marma1|154580|fgenesh1_pm.4_#_880	-	GH55_2(117-724)	GH55_e11	GH55_2	N	3
jgi|Marma1|154662|fgenesh1_pm.4_#_962	-	GH51_2(208-641)	GH51_e17	GH51_2	N	3
jgi|Marma1|154797|fgenesh1_pm.5_#_32	-	AA3_2(8-564)	AA3_e7	AA3_2	N	3
jgi|Marma1|154813|fgenesh1_pm.5_#_48	-	AA3_1(23-557)	AA3_e58	AA3_1	Y(1-20)	3
jgi|Marma1|154949|fgenesh1_pm.5_#_184	3.2.1.-	GH18(22-356)	GH18_e227	GH18	Y(1-27)	3
jgi|Marma1|154984|fgenesh1_pm.5_#_219	-	GT22(22-479)	GT22_e3	GT22	N	3
jgi|Marma1|155103|fgenesh1_pm.5_#_338	-	GH16_23(73-246)+GH64(256-622)	GH16_e100+GH64_e16	GH16_23+GH64	N	3
jgi|Marma1|155169|fgenesh1_pm.5_#_404	2.4.1.186	GT8(12-223)	GT8_e149	GT8	N	3
jgi|Marma1|155486|fgenesh1_pm.5_#_721	-	GH135(11-249)	GH135_e8	GH135	N	3
jgi|Marma1|155488|fgenesh1_pm.5_#_723	-	GH135(53-288)	GH135_e30	GH135	N	3
jgi|Marma1|155511|fgenesh1_pm.6_#_10	3.2.1.113	GH47(156-766)	GH47_e5	GH47	N	3
jgi|Marma1|155536|fgenesh1_pm.6_#_35	-	AA1(114-619)	AA1_e29	AA1	N	3
jgi|Marma1|155574|fgenesh1_pm.6_#_73	-	GH12(177-322)	GH12_e38	GH12	N	3
jgi|Marma1|155616|fgenesh1_pm.6_#_115	1.10.3.2|-	AA1_3(63-379)	AA1_e18+AA1_e41	AA1_3	N	3
jgi|Marma1|155658|fgenesh1_pm.6_#_157	-	CE4(89-222)	CE4_e263	CBM18+CE4	N	3
jgi|Marma1|155661|fgenesh1_pm.6_#_160	-	GH18(8-334)	GH18_e107	GH18	N	3
jgi|Marma1|155767|fgenesh1_pm.6_#_266	-	GH93(50-355)	GH93_e4	GH93	Y(1-22)	3
jgi|Marma1|155804|fgenesh1_pm.6_#_303	3.2.1.25	GH2(38-762)	GH2_e23	GH2	Y(1-21)	3
jgi|Marma1|155806|fgenesh1_pm.6_#_305	3.2.1.22	GH36(21-710)	GH36_e36	GH36	N	3
jgi|Marma1|155872|fgenesh1_pm.6_#_371	3.2.1.4|3.2.1.151|3.2.1.73	GH12(90-232)	GH12_e41	GH12	N	3
jgi|Marma1|155962|fgenesh1_pm.6_#_461	-	AA4(747-931)	AA4_e1	GH3	N	3
jgi|Marma1|156046|fgenesh1_pm.6_#_545	3.2.1.23|2.4.1.-	GH35(49-378)	GH35_e4	GH35	N	3
jgi|Marma1|156059|fgenesh1_pm.6_#_558	-	GH152(828-1094)	GH152_e10	GH152	N	3
jgi|Marma1|156128|fgenesh1_pm.6_#_627	3.2.1.39	GH55_2(35-761)	GH55_e14	GH55_2	Y(1-27)	3
jgi|Marma1|156214|fgenesh1_pm.7_#_1	-	GT2(118-256)	GT2	GT2	N	3
jgi|Marma1|156219|fgenesh1_pm.7_#_6	-	AA9(6-225)	AA9_e5	AA9	Y(1-15)	3
jgi|Marma1|156243|fgenesh1_pm.7_#_30	4.2.2.14	PL20(26-259)	PL20_e1	PL20	Y(1-23)	3
jgi|Marma1|156280|fgenesh1_pm.7_#_67	-	GH16_1(477-708)	GH16_e68	GH16_1	N	3
jgi|Marma1|156291|fgenesh1_pm.7_#_78	-	GH76(27-389)	GH76_e17	GH76	Y(1-29)	3
jgi|Marma1|156389|fgenesh1_pm.7_#_176	-	AA12(25-393)	AA12_e1	AA12	Y(1-19)	3
jgi|Marma1|156512|fgenesh1_pm.7_#_299	2.4.1.1	GT35(485-1199)	GT35_e0	GT35	N	3
jgi|Marma1|156602|fgenesh1_pm.7_#_389	3.2.1.25	GH2(365-1124)	GH2_e138	GH2	N	3
jgi|Marma1|156797|fgenesh1_pm.8_#_93	3.2.1.59	GH71(25-397)+CBM24(492-561)	GH71_e1+CBM24_e0	GH71	Y(1-21)	3
jgi|Marma1|156821|fgenesh1_pm.8_#_117	3.2.1.22	GH27(122-400)	GH27_e18	GH27	N	3
jgi|Marma1|156856|fgenesh1_pm.8_#_152	-	GH29(47-372)	GH29_e27	GH29	Y(1-19)	3
jgi|Marma1|156922|fgenesh1_pm.8_#_218	-	GH43_13(18-310)+CBM91(338-526)	GH43_e212+CBM91_e31	CBM91+GH43_13	N	3
jgi|Marma1|156966|fgenesh1_pm.8_#_262	3.1.3.12	GT20(16-558)	GT20_e19	GT20	N	3
jgi|Marma1|157029|fgenesh1_pm.8_#_325	3.2.1.4|3.2.1.151	GH12(100-247)	GH12_e6	GH12	Y(1-19)	3
jgi|Marma1|157030|fgenesh1_pm.8_#_326	3.2.1.120|3.2.1.21	GH3(109-331)	GH3_e139	GH3	Y(1-27)	3
jgi|Marma1|157181|fgenesh1_pm.8_#_477	-	GT69(104-345)	GT69_e0	GT69	N	3
jgi|Marma1|157224|fgenesh1_pm.9_#_21	3.2.1.31|3.2.1.-	GH79(36-517)	GH79_e21	GH79	Y(1-53)	3
jgi|Marma1|157231|fgenesh1_pm.9_#_28	3.2.1.22	GH36(25-715)	GH36_e36	GH36	N	3
jgi|Marma1|157247|fgenesh1_pm.9_#_44	2.4.1.173|2.4.1.-	GT1(312-663)	GT1_e153	GT1	N	3
jgi|Marma1|157251|fgenesh1_pm.9_#_48	-	GH28(164-449)	GH28_e28	GH28	N	3
jgi|Marma1|157342|fgenesh1_pm.9_#_139	2.4.1.15	GT20(162-615)	GT20_e24	GT20	N	3
jgi|Marma1|157504|fgenesh1_pm.9_#_301	3.2.1.113	GH47(110-602)	GH47_e5	GH47	Y(1-26)	3
jgi|Marma1|157626|fgenesh1_pm.9_#_423	-	GT69(59-297)	GT69_e0	GT69	N	3
jgi|Marma1|157657|fgenesh1_pm.10_#_10	3.2.1.91|3.2.1.4	GH6(137-429)	GH6_e20	GT1	Y(1-29)	3
jgi|Marma1|157732|fgenesh1_pm.10_#_85	-	GH55_2(31-698)	GH55_e5	GH136	Y(1-32)	3
jgi|Marma1|157740|fgenesh1_pm.10_#_93	2.4.1.-	GH72(19-334)+CBM43(385-470)	GH72_e5+CBM43_e30	CBM43+GH72	Y(1-20)	3
jgi|Marma1|157761|fgenesh1_pm.10_#_114	3.2.1.4	GH5_5(87-363)	GH5_e137	CBM1+GH5_5	Y(1-21)	3
jgi|Marma1|157769|fgenesh1_pm.10_#_122	3.2.1.14	GH18(626-974)	GH18_e20	GH18	N	3
jgi|Marma1|157888|fgenesh1_pm.10_#_241	3.2.1.21|3.2.1.45|3.2.1.104	GH5_12(622-1138)	GH5_e145	GH5_12	N	3
jgi|Marma1|157920|fgenesh1_pm.10_#_273	3.1.1.6	CE16(29-325)	CE16_e10	CE16	Y(1-19)	3
jgi|Marma1|157921|fgenesh1_pm.10_#_274	1.1.3.9|1.1.3.13|1.1.3.-|1.1.3.7|1.1.3.47	AA5_2(71-673)	AA5_e12	AA5_2+CBM32	N	3
jgi|Marma1|158090|fgenesh1_pm.10_#_443	3.2.1.-	GH18(14-338)	GH18_e227	GH18	N	3
jgi|Marma1|158139|fgenesh1_pm.11_#_39	-	GH125(455-671)	GH125_e2	GH0	N	3
jgi|Marma1|158162|fgenesh1_pm.11_#_62	2.4.1.-	GH72(32-335)	GH72_e0	GH72	Y(1-19)	3
jgi|Marma1|158238|fgenesh1_pm.11_#_138	-	GT32(85-168)	GT32_e55	GT32	N	3
jgi|Marma1|158252|fgenesh1_pm.11_#_152	2.4.1.16	GT2(230-398)+GT2(375-576)	GT2+GT2	GT2	N	3
jgi|Marma1|158327|fgenesh1_pm.11_#_227	-	GH5_41(107-376)	GH5_e291	GH5	Y(1-18)	3
jgi|Marma1|158573|fgenesh1_pm.12_#_173	2.4.1.16	GT2(1313-1600)	GT2	GT2	N	3
jgi|Marma1|158682|fgenesh1_pm.12_#_282	-	GH28(73-388)	GH28_e79	GH28	Y(1-18)	3
jgi|Marma1|158727|fgenesh1_pm.13_#_6	3.2.1.75	GH30_3(422-837)	GH30_e57	GH30_3	N	3
jgi|Marma1|158730|fgenesh1_pm.13_#_9	-	GH64(72-446)	GH64_e15	GH64	Y(1-25)	3
jgi|Marma1|158741|fgenesh1_pm.13_#_20	-	CBM67(15-153)+GH78(262-768)	CBM67_e14+GH78_e23	GH78+GH79	N	3
jgi|Marma1|158770|fgenesh1_pm.13_#_49	-	GH172(420-679)	GH172_e18	GH172	N	3
jgi|Marma1|158822|fgenesh1_pm.13_#_101	-	GH128(166-390)	GH128_e41	GH128	Y(1-28)	3
jgi|Marma1|158823|fgenesh1_pm.13_#_102	3.2.1.58	GH55_2(56-804)	GH55_e8	GH55_2	Y(1-26)	3
jgi|Marma1|158858|fgenesh1_pm.13_#_137	-	AA3_2(16-584)	AA3_e14	AA3_2	N	3
jgi|Marma1|159010|fgenesh1_pm.14_#_33	3.2.1.21|3.2.1.-	GH3(88-309)	GH3_e16	GH3	Y(1-24)	3
jgi|Marma1|159049|fgenesh1_pm.14_#_72	-	CE4(106-236)+GT2(702-1046)	CE4_e263+GT2	CBM18+CE4+GT2	Y(1-27)	3
jgi|Marma1|159058|fgenesh1_pm.14_#_81	1.1.3.-	AA7(40-467)	AA7_e0	CBM42+GH43_26	N	3
jgi|Marma1|159113|fgenesh1_pm.14_#_136	3.2.1.131	GH115(28-652)	GH115_e0	GH115	N	3
jgi|Marma1|159114|fgenesh1_pm.14_#_137	-	GH105(42-392)	GH105_e20	GH105	N	3
jgi|Marma1|159408|fgenesh1_pm.16_#_47	2.4.1.-	GT50(129-400)	GT50_e0	GT50	N	3
jgi|Marma1|159435|fgenesh1_pm.16_#_74	-	AA3_2(25-639)	AA3_e44	AA3	Y(1-21)	3
jgi|Marma1|159516|fgenesh1_pm.17_#_6	2.4.1.231	GT4(420-587)	GT4_e3141	GT4	N	3
jgi|Marma1|159619|fgenesh1_pm.18_#_48	3.2.1.25	GH2(6-665)	GH2_e138	GH2	N	3
jgi|Marma1|159642|fgenesh1_pm.18_#_71	3.2.1.21|3.2.1.38|3.2.1.-	GH3(97-347)	GH3_e94	GH3	N	3
jgi|Marma1|159706|fgenesh1_pm.19_#_26	-	GH128(37-275)	GH128_e2	GH128	Y(1-31)	3
jgi|Marma1|159732|fgenesh1_pm.19_#_52	2.4.1.231	GT4(449-618)	GT4_e3141	GT4	N	3
jgi|Marma1|159821|fgenesh1_pm.20_#_39	3.2.1.49|3.2.1.22	GH27(121-379)	GH27_e16+CBM13_e189	CBM13+GH27	Y(1-19)	3
jgi|Marma1|159861|fgenesh1_pm.20_#_79	-	CBM67(10-193)+GH78(261-712)	CBM67_e14+GH78_e73	GH78	N	3
jgi|Marma1|159892|fgenesh1_pm.21_#_16	5.4.99.11|3.2.1.20|3.2.1.10|3.2.1.-|3.2.1.70	GH13_40(85-250)	GH13_e122	GH13_40	N	3
jgi|Marma1|159907|fgenesh1_pm.21_#_31	-	GT1(190-507)	GT1_e475	GT1	Y(1-30)	3
jgi|Marma1|159917|fgenesh1_pm.21_#_41	3.2.1.21	GH3(42-253)	GH3_e51	GH3	N	3
jgi|Marma1|160028|fgenesh1_pm.22_#_38	3.2.1.67|3.2.1.-	GH28(69-427)	GH28_e58	GH28	N	3
jgi|Marma1|160037|fgenesh1_pm.22_#_47	1.10.3.2	AA1(44-581)	AA1_e8	AA1	Y(1-18)	3
jgi|Marma1|160153|fgenesh1_pm.23_#_62	3.2.1.40|-	CBM67(155-329)+GH78(355-879)	CBM67_e28+GH78_e16	GH78	N	3
jgi|Marma1|160179|fgenesh1_pm.23_#_88	-	GH154(3-284)	GH154_e10	GH154	N	3
jgi|Marma1|160268|fgenesh1_pm.25_#_41	-	AA1(72-583)	AA1_e36	AA1	N	3
jgi|Marma1|160294|fgenesh1_pm.26_#_18	3.2.1.177	GH31_4(210-661)	GH31_e0	GH31_4+GH72	N	3
jgi|Marma1|160409|fgenesh1_pm.29_#_6	2.4.1.231	GT4(408-575)	GT4_e3141	GT4	N	3
jgi|Marma1|160547|fgenesh1_pm.34_#_19	-	GT90(278-537)	GT90_e6	GT90	Y(1-38)	3
jgi|Marma1|160667|fgenesh1_pm.41_#_19	3.2.1.14	GH18(41-287)	GH18_e325	GH18	Y(1-26)	3
jgi|Marma1|160701|fgenesh1_pm.45_#_1	-	GT25(12-267)	GT25_e154	GT25	N	3
jgi|Marma1|74987|gw1.13.583.1	-	GT1(111-445)	GT1_e559	GT1	N	3
jgi|Marma1|90737|e_gw1.1.68.1	-	AA3_2(18-606)	AA3_e1	AA3_2	N	3
jgi|Marma1|91046|e_gw1.1.821.1	3.2.1.14	GH18(156-499)	GH18_e253	CBM18+GH18	Y(1-31)	3
jgi|Marma1|91077|e_gw1.1.978.1	3.2.1.10	GH13_40(33-392)	GH13_e151	GH13_40	N	3
jgi|Marma1|91528|e_gw1.1.3451.1	2.4.1.80	GT21(51-360)	GT21_e38	GT21	N	3
jgi|Marma1|91620|e_gw1.1.230.1	-	GH105(59-379)	GH105_e34	GH105	N	3
jgi|Marma1|91956|e_gw1.1.5106.1	2.4.1.265|2.4.1.-	GT57(16-495)	GT57_e1	GT57	N	3
jgi|Marma1|92289|e_gw1.1.3872.1	-	GT90(351-638)	GT90_e11	GT90	N	3
jgi|Marma1|92302|e_gw1.1.3001.1	-	GH154(20-368)	GH154_e10	GH154	N	3
jgi|Marma1|92788|e_gw1.1.3881.1	3.2.1.21	GH1(32-499)	GH1_e105	GH1	N	3
jgi|Marma1|92824|e_gw1.1.2554.1	-	GH89(71-758)	GH89_e15	GH89	Y(1-23)	3
jgi|Marma1|93359|e_gw1.1.1856.1	3.2.1.101	GH76(32-403)	GH76_e8	GH76	Y(1-23)	3
jgi|Marma1|93444|e_gw1.1.3996.1	-	AA3_2(26-524)	AA3_e15	AA3_2	N	3
jgi|Marma1|93505|e_gw1.1.335.1	-	GH106(36-790)	GH106_e15	GH0	N	3
jgi|Marma1|93513|e_gw1.1.3114.1	-	AA3_2(14-623)	AA3_e39	AA3_2	N	3
jgi|Marma1|93974|e_gw1.1.1122.1	-	GH132(113-417)	GH132_e2	GH132	N	3
jgi|Marma1|93977|e_gw1.1.3184.1	3.2.1.132	GH75(15-252)	GH75_e8	GH75	Y(1-30)	3
jgi|Marma1|94029|e_gw1.1.3217.1	3.2.1.20|3.2.1.84	GH31_1(377-824)	GH31_e39	GH31_1	Y(1-23)	3
jgi|Marma1|94295|e_gw1.1.2171.1	1.6.5.6	AA6(4-201)	AA6_e0	AA6	N	3
jgi|Marma1|94591|e_gw1.1.504.1	3.2.1.113	GH47(45-514)	GH47_e16	GH47	Y(1-20)	3
jgi|Marma1|94719|e_gw1.1.2612.1	3.2.1.-|3.2.1.63	GH95(26-777)	GH95_e1	GH95	Y(1-20)	3
jgi|Marma1|94773|e_gw1.1.863.1	3.2.1.101	GH76(29-411)	GH76_e8	GH76	N	3
jgi|Marma1|95101|e_gw1.1.5141.1	-	GT25(62-317)	GT25_e154	GT25	N	3
jgi|Marma1|95118|e_gw1.1.2659.1	3.2.1.67|3.2.1.-	GH28(74-430)	GH28_e58	GH28	N	3
jgi|Marma1|95140|e_gw1.1.1279.1	2.4.1.231	GT4(439-606)	GT4_e3141	GT4	N	3
jgi|Marma1|95165|e_gw1.1.469.1	-	GH35(17-197)	GH35_e11	GH35	N	3
jgi|Marma1|95229|e_gw1.1.4378.1	-	GT34(71-266)	GT34_e10	GT34	N	3
jgi|Marma1|95436|e_gw1.2.2791.1	-	GT90(352-623)	GT90_e20	GT90	N	3
jgi|Marma1|95492|e_gw1.2.3344.1	-	AA5(616-1119)	AA5_e9	AA5_1	Y(1-20)	3
jgi|Marma1|95534|e_gw1.2.1803.1	2.4.1.109	GT39(58-302)	GT39_e12	GT39	N	3
jgi|Marma1|95637|e_gw1.2.128.1	3.2.1.14	GH18(609-958)	CBM50_e1036+CBM18_e13+GH18_e72	CBM18+CBM50+GH18	N	3
jgi|Marma1|95982|e_gw1.2.4309.1	-	AA2(453-719)	AA2_e1	AA0	N	3
jgi|Marma1|96358|e_gw1.2.3741.1	3.2.1.113	GH47(102-565)	GH47_e5	GH47	N	3
jgi|Marma1|96360|e_gw1.2.968.1	2.4.1.109	GT39(65-303)	GT39_e30	GT39	N	3
jgi|Marma1|96905|e_gw1.2.2620.1	3.2.1.177	GH31_4(209-663)	GH31_e0	GH31_4	N	3
jgi|Marma1|96998|e_gw1.2.4551.1	-	GT32(100-181)	GT32_e76	GT32	N	3
jgi|Marma1|97008|e_gw1.2.3912.1	3.2.1.55	GH51_1(15-504)	GH51_e31	GH51_1	N	3
jgi|Marma1|97021|e_gw1.2.2389.1	-	GH16_3(70-283)	GH16_e39	GH16	N	3
jgi|Marma1|97088|e_gw1.2.168.1	-	CE3(59-250)	CE3_e21	CE0	N	3
jgi|Marma1|97096|e_gw1.2.3083.1	-	AA1(40-557)	AA1_e4	AA1	Y(1-28)	3
jgi|Marma1|97098|e_gw1.2.4095.1	3.2.1.176|3.2.1.132|3.2.1.4	GH7(18-450)+CBM1(476-504)	GH7_e0	CBM1+GH7	Y(1-19)	3
jgi|Marma1|97403|e_gw1.2.2365.1	-	GH16_18(68-224)	GH16_e149	GH16_18	N	3
jgi|Marma1|97422|e_gw1.2.3182.1	-	GH31_3(121-568)	GH31_e32	GH31_3	N	3
jgi|Marma1|97440|e_gw1.2.4506.1	-	GH15(285-662)	GH15_e38	GH15	N	3
jgi|Marma1|97578|e_gw1.2.767.1	-	GH72(19-296)	GH72_e10	GH72	N	3
jgi|Marma1|97593|e_gw1.2.1843.1	-	AA2(94-343)	AA2_e1	AA2	N	3
jgi|Marma1|98651|e_gw1.2.4113.1	-	GT8(111-337)	GT8_e169	GT8	N	3
jgi|Marma1|98672|e_gw1.2.1283.1	-	GH16_1(65-296)	GH16_e109	GT90	Y(1-24)	3
jgi|Marma1|98819|e_gw1.2.4437.1	-	GT32(106-185)	GT32_e69	GT32	N	3
jgi|Marma1|98940|e_gw1.2.2025.1	3.2.1.6	GH16_3(32-284)	GH16_e87	GH16_3	Y(1-22)	3
jgi|Marma1|99119|e_gw1.2.1656.1	3.2.1.-	GH17(295-541)	GH17_e33	GH17	Y(1-20)	3
jgi|Marma1|99377|e_gw1.2.628.1	-	GH16_18(70-226)	GH16_e274	GH16_18	Y(1-24)	3
jgi|Marma1|99466|e_gw1.2.4453.1	-	AA2(61-242)	AA2_e8	AA0	N	3
jgi|Marma1|99492|e_gw1.2.2266.1	-	CE4(562-693)	CE4_e357	CE4	N	3
jgi|Marma1|101336|e_gw1.3.1544.1	-	GH24(29-169)	GH24_e112	N	Y(1-30)	2
jgi|Marma1|103755|e_gw1.4.1115.1	-	PL7_4(31-249)	PL7_e36	N	N	2
jgi|Marma1|103785|e_gw1.4.1096.1	3.2.1.132	GH75(7-229)	GH75_e6	N	Y(1-27)	2
jgi|Marma1|105176|e_gw1.4.3170.1	-	PL7_4(126-349)	PL7_e36	N	N	2
jgi|Marma1|109078|e_gw1.6.1732.1	-	GH76(26-366)	GH76_e17	N	Y(1-24)	2
jgi|Marma1|111417|e_gw1.7.896.1	1.1.3.-	AA7(30-467)	AA7_e0	N	N	2
jgi|Marma1|112991|e_gw1.8.1356.1	-	CBM66(1-106)	CBM66_e8	N	N	2
jgi|Marma1|113423|e_gw1.8.805.1	1.1.3.-	AA7(57-273)	AA7_e0	N	N	2
jgi|Marma1|113815|e_gw1.9.804.1	3.2.1.8	GH11(27-207)	GH11_e8	N	N	2
jgi|Marma1|114826|e_gw1.9.428.1	1.14.99.53	AA11(17-221)	AA11_e7	N	N	2
jgi|Marma1|114901|e_gw1.9.250.1	-	CE4(47-153)	CE4_e210	N	N	2
jgi|Marma1|115081|e_gw1.10.221.1	-	CE3(65-265)	CE3_e27	N	N	2
jgi|Marma1|116045|e_gw1.10.612.1	3.2.1.17	GH25(25-206)	GH25_e51	N	Y(1-20)	2
jgi|Marma1|116428|e_gw1.11.645.1	-	CBM21(128-233)	CBM21_e9	N	N	2
jgi|Marma1|116598|e_gw1.11.194.1	-	AA11(35-216)	AA11_e8	N	Y(1-22)	2
jgi|Marma1|117017|e_gw1.11.1022.1	N	GT90(195-424)	N	GT0	N	2
jgi|Marma1|118388|e_gw1.13.641.1	1.1.3.-	AA7(121-321)	AA7_e5	N	Y(1-18)	2
jgi|Marma1|119116|e_gw1.14.549.1	-	GH24(26-166)	GH24_e112	N	Y(1-27)	2
jgi|Marma1|120387|e_gw1.16.368.1	3.2.1.132	GH75(10-234)	GH75_e6	N	N	2
jgi|Marma1|120742|e_gw1.18.418.1	-	AA7(56-264)	AA7_e3	N	Y(1-34)	2
jgi|Marma1|121627|e_gw1.21.277.1	3.2.1.49|3.2.1.52	GH109(8-170)	GH109_e0	N	N	2
jgi|Marma1|121936|e_gw1.22.187.1	3.1.1.74	CE5(51-227)	CE5_e5	N	Y(1-20)	2
jgi|Marma1|123274|e_gw1.29.87.1	-	AA11(35-215)	AA11_e8	N	Y(1-22)	2
jgi|Marma1|123567|e_gw1.33.38.1	1.1.3.-	AA7(37-439)	AA7_e0	N	N	2
jgi|Marma1|123731|e_gw1.36.87.1	3.2.1.78	GH5_7(59-350)	GH5_e286	N	Y(1-19)	2
jgi|Marma1|124557|e_gw1.54.16.1	-	AA11(33-213)	AA11_e8	N	Y(1-20)	2
jgi|Marma1|125158|gm4.225_g	-	CE3(47-237)	CE3_e20	N	N	2
jgi|Marma1|125852|gm4.919_g	1.1.3.-	AA7(132-343)	AA7_e4	N	Y(1-20)	2
jgi|Marma1|126037|gm4.1104_g	1.1.3.-	AA7(28-350)	AA7_e0	N	N	2
jgi|Marma1|126557|gm4.1624_g	-	AA2(35-268)	AA2_e17	N	Y(1-39)	2
jgi|Marma1|130668|gm4.5735_g	1.1.3.-	AA7(126-582)	AA7_e0	N	N	2
jgi|Marma1|131934|gm4.7001_g	N	GH188(10-147)	N	CE4	N	2
jgi|Marma1|131971|gm4.7038_g	3.2.1.8	GH11(33-213)	GH11_e8	N	N	2
jgi|Marma1|131972|gm4.7039_g	3.2.1.8	GH11(50-233)	GH11_e8	N	Y(1-20)	2
jgi|Marma1|132051|gm4.7118_g	1.1.3.-	AA7(140-339)	AA7_e4	N	Y(1-24)	2
jgi|Marma1|132093|gm4.7160_g	1.1.3.-	AA7(31-242)	AA7_e0	N	N	2
jgi|Marma1|132950|gm4.8017_g	1.1.3.-	AA7(47-485)	AA7_e0	N	N	2
jgi|Marma1|133442|gm4.8509_g	-	CBM67(39-191)	CBM67_e27	N	N	2
jgi|Marma1|133654|gm4.8721_g	-	GH128(130-317)	GH128_e20	N	Y(1-34)	2
jgi|Marma1|134695|gm4.9762_g	-	GH79(42-374)	GH79_e3	N	Y(1-18)	2
jgi|Marma1|135358|gm4.10425_g	1.1.3.-	AA7(125-322)	AA7_e0	N	Y(1-19)	2
jgi|Marma1|135563|gm4.10630_g	1.1.3.-	AA7(37-228)	AA7_e0	N	N	2
jgi|Marma1|137936|fgenesh1_pg.1_#_345	1.1.3.-	AA7(56-252)	AA7_e0	N	Y(1-26)	2
jgi|Marma1|138451|fgenesh1_pg.1_#_860	1.1.3.-	AA7(125-581)	AA7_e5	N	N	2
jgi|Marma1|139106|fgenesh1_pg.1_#_1515	-	CBM66(346-471)	CBM66_e8+CBM66_e8	N	N	2
jgi|Marma1|143778|fgenesh1_pg.6_#_167	1.6.5.6	AA6(4-123)	AA6_e0	N	N	2
jgi|Marma1|144018|fgenesh1_pg.6_#_407	N	GT2(507-719)	N	GT0	N	2
jgi|Marma1|144066|fgenesh1_pg.6_#_455	1.1.3.-	AA7(28-208)	AA7_e5	N	N	2
jgi|Marma1|144416|fgenesh1_pg.7_#_100	-	GH16_3(53-301)	GH16_e177	N	N	2
jgi|Marma1|144990|fgenesh1_pg.8_#_204	-	AA11(29-207)	AA11_e8	N	Y(1-25)	2
jgi|Marma1|145823|fgenesh1_pg.10_#_35	N	GH188(8-153)	N	GT91	N	2
jgi|Marma1|147286|fgenesh1_pg.14_#_129	N	CBM96(117-262)	N	CBM96	Y(1-19)	2
jgi|Marma1|148945|fgenesh1_pg.38_#_1	1.1.3.-	AA7(289-498)	AA7_e0	N	N	2
jgi|Marma1|149463|fgenesh1_pm.1_#_114	1.1.3.-	AA7(30-207)	AA7_e0	N	N	2
jgi|Marma1|150263|fgenesh1_pm.1_#_914	3.2.1.109	GH114(90-270)	GH114_e25	N	N	2
jgi|Marma1|150739|fgenesh1_pm.1_#_1390	1.1.3.-	AA7(31-462)	AA7_e0	N	N	2
jgi|Marma1|151177|fgenesh1_pm.2_#_210	N	AA3_1(211-739)	N	AA0	N	2
jgi|Marma1|152060|fgenesh1_pm.2_#_1093	1.1.3.-	AA7(64-276)	AA7_e0	N	N	2
jgi|Marma1|152108|fgenesh1_pm.2_#_1141	3.2.1.8	GH11(40-214)	GH11_e11	N	Y(1-20)	2
jgi|Marma1|153587|fgenesh1_pm.3_#_1179	-	CE1(152-409)	CE1_e38	N	Y(1-20)	2
jgi|Marma1|154558|fgenesh1_pm.4_#_858	-	CBM66(78-232)	CBM66_e8+CBM66_e8	N	N	2
jgi|Marma1|154754|fgenesh1_pm.4_#_1054	-	CBM66(197-316)	CBM66_e8+CBM66_e8+CBM66_e8	N	N	2
jgi|Marma1|155625|fgenesh1_pm.6_#_124	3.1.1.72	CE5(20-225)	CE5_e24	N	Y(1-60)	2
jgi|Marma1|157389|fgenesh1_pm.9_#_186	1.1.3.-	AA7(60-268)	AA7_e0	N	Y(1-34)	2
jgi|Marma1|158113|fgenesh1_pm.11_#_13	-	GH88(3-239)	GH88_e4	N	N	2
jgi|Marma1|158324|fgenesh1_pm.11_#_224	3.2.1.78	GH134(23-183)	GH134_e0	N	Y(1-18)	2
jgi|Marma1|159064|fgenesh1_pm.14_#_87	1.1.3.-	AA7(295-458)	AA7_e0	N	N	2
jgi|Marma1|159095|fgenesh1_pm.14_#_118	1.1.3.-	AA7(68-269)	AA7_e0	N	N	2
jgi|Marma1|159120|fgenesh1_pm.14_#_143	-	GH188(13-224)	GH109_e2	N	N	2
jgi|Marma1|159596|fgenesh1_pm.18_#_25	3.1.1.74	CE5(106-266)	CE5_e39	N	Y(1-22)	2
jgi|Marma1|160260|fgenesh1_pm.25_#_33	-	GT1(188-469)	GT1_e607	N	N	2
jgi|Marma1|160464|fgenesh1_pm.30_#_24	-	AA11(50-229)	AA11_e8	N	N	2
jgi|Marma1|160521|fgenesh1_pm.33_#_7	-	PL7_4(33-244)	PL7_e36	N	Y(1-23)	2
jgi|Marma1|160579|fgenesh1_pm.36_#_12	-	AA11(43-200)	AA11_e8	N	N	2
jgi|Marma1|160593|fgenesh1_pm.37_#_4	-	AA11(26-219)	AA11_e8	N	N	2
jgi|Marma1|89954|gw1.2.4768.1	-	AA11(21-220)	AA11_e8	N	Y(1-23)	2
jgi|Marma1|90897|e_gw1.1.683.1	N	GT2(536-746)	N	GT0	N	2
jgi|Marma1|91005|e_gw1.1.1963.1	1.1.3.-	AA7(71-503)	AA7_e0	N	Y(1-26)	2
jgi|Marma1|91266|e_gw1.1.3348.1	1.1.3.-	AA7(125-326)	AA7_e0	N	Y(1-24)	2
jgi|Marma1|93405|e_gw1.1.3448.1	-	CBM21(137-244)	CBM21_e9	N	N	2
jgi|Marma1|94116|e_gw1.1.231.1	-	CE5(32-227)	CE5_e49	N	N	2
jgi|Marma1|94659|e_gw1.1.1143.1	3.2.1.4	GH45(24-220)	GH45_e0	N	Y(1-20)	2
jgi|Marma1|95303|e_gw1.1.1756.1	-	AA11(19-218)	AA11_e8	N	Y(1-21)	2
jgi|Marma1|95688|e_gw1.2.4555.1	N	GT2(271-540)	N	GT2	N	2
jgi|Marma1|96154|e_gw1.2.3852.1	1.1.3.-	AA7(81-263)	AA7_e0	N	Y(1-29)	2
jgi|Marma1|96855|e_gw1.2.4490.1	1.1.3.-	AA7(54-257)	AA7_e0	N	Y(1-17)	2
jgi|Marma1|143619|fgenesh1_pg.6_#_8	-	N	GT31_e89	GT31	Y(1-34)	2
jgi|Marma1|150067|fgenesh1_pm.1_#_718	-	N	GT31_e101	GT31	N	2
jgi|Marma1|97373|e_gw1.2.4678.1	-	N	GT32_e188	GT32	N	2
jgi|Marma1|109902|e_gw1.6.1934.1	-	N	CE1_e29	CBM1	Y(1-21)	2
jgi|Marma1|155961|fgenesh1_pm.6_#_460	-	N	GH36_e13	GH36	N	2
jgi|Marma1|130211|gm4.5278_g	-	N	GT31_e60	GH72	Y(1-30)	2
jgi|Marma1|151936|fgenesh1_pm.2_#_969	-	N	GT31_e37	GT31	N	2
jgi|Marma1|108522|e_gw1.5.1186.1	-	N	GT41_e74	GT41	N	2
jgi|Marma1|109461|e_gw1.6.646.1	-	N	GH18_e141	GH18	N	2
jgi|Marma1|111568|e_gw1.7.203.1	-	N	GT31_e19	GT31	N	2
jgi|Marma1|114811|e_gw1.9.822.1	-	N	CBM50_e1048	CBM50	N	2
jgi|Marma1|119973|e_gw1.16.122.1	-	N	GT31_e89	GT31	N	2
jgi|Marma1|94073|e_gw1.1.4224.1	-	N	GT32_e172	GT32	N	2
jgi|Marma1|95158|e_gw1.1.5172.1	-	N	GH39_e87	GH39	Y(1-27)	2
jgi|Marma1|105592|e_gw1.4.278.1	-	N	GT31_e60	GT31	N	2
jgi|Marma1|119864|e_gw1.15.367.1	-	N	GH17_e7	GH17	Y(1-18)	2
jgi|Marma1|147099|fgenesh1_pg.13_#_219	-	N	GT31_e75	GT31	N	2
jgi|Marma1|105376|e_gw1.4.3066.1	-	N	GT31_e65	GT31	Y(1-23)	2
jgi|Marma1|131605|gm4.6672_g	-	N	GT4_e3925	GT4	N	2
jgi|Marma1|145267|fgenesh1_pg.8_#_481	3.2.1.17	N	GH25_e151	GH25	Y(1-22)	2
jgi|Marma1|158740|fgenesh1_pm.13_#_19	-	N	GH39_e24	GH39	N	2
jgi|Marma1|91013|e_gw1.1.1687.1	-	N	GH39_e24	GH39	Y(1-20)	2
jgi|Marma1|125908|gm4.975_g	-	N	CBM48_e18	CBM48	N	2
jgi|Marma1|131686|gm4.6753_g	-	N	GT31_e89	GT31	N	2
jgi|Marma1|142604|fgenesh1_pg.4_#_763	-	N	GH117_e1	GH0	N	2
jgi|Marma1|149941|fgenesh1_pm.1_#_592	-	N	GT31_e66	GT31	N	2
jgi|Marma1|158556|fgenesh1_pm.12_#_156	-	N	CBM50_e307	CBM50	N	2
jgi|Marma1|101059|e_gw1.3.254.1	-	N	GT31_e89	GT31	N	2
jgi|Marma1|159547|fgenesh1_pm.17_#_37	-	N	GT31_e60	GH72	Y(1-30)	2
jgi|Marma1|119178|e_gw1.14.145.1	3.5.1.41	N	CE4_e177	CE4	N	2
jgi|Marma1|143620|fgenesh1_pg.6_#_9	-	N	GT25_e129	GT25	Y(1-49)	2
jgi|Marma1|150837|fgenesh1_pm.1_#_1488	3.5.1.41	N	CE4_e177	CE4	N	2
