## Supplementary material for "Phenotypic and *omics* analyses of the Sordariomycetes *Marquandomyces marquandii* and *Albophoma yamanashiensis* isolated from estuarine sediments": Table S3

### Sheet: overview
Gene ID	EC#	HMMER	dbCAN_sub	DIAMOND	Signalp	#ofTools
jgi|Albya1|100027|gm4.4737_g	3.2.1.10	GH13_40(33-392)	GH13_e151	GH13_40	N	3
jgi|Albya1|100287|gm4.4997_g	-	GT90(331-601)	GT90_e20	GT90	Y(1-31)	3
jgi|Albya1|100309|gm4.5019_g	3.2.1.21	GH1(2-469)	GH1_e105	GH1	N	3
jgi|Albya1|100497|gm4.5207_g	-	GH31_15(179-615)	GH31_e77	GH31_15	N	3
jgi|Albya1|100587|gm4.5297_g	3.2.1.58	GH55_2(37-776)	GH55_e8	GH55_2	Y(1-24)	3
jgi|Albya1|100591|gm4.5301_g	1.1.3.-	AA7(39-470)	AA7_e0	AA7	N	3
jgi|Albya1|100692|gm4.5402_g	3.2.1.113	GH47(200-940)	GH47_e5	GH47	N	3
jgi|Albya1|100694|gm4.5404_g	3.2.1.21|3.2.1.45|3.2.1.104	GH5_12(15-548)	GH5_e145	GH5_12	N	3
jgi|Albya1|100805|gm4.5515_g	-	GH125(87-522)	GH125_e2	GH125	Y(1-23)	3
jgi|Albya1|100921|gm4.5631_g	-	GT4(252-407)	GT4_e4041	GT4	N	3
jgi|Albya1|101037|gm4.5747_g	3.2.1.101	GH76(34-404)	GH76_e8	GH76	Y(1-22)	3
jgi|Albya1|101112|gm4.5822_g	-	GT62(100-362)	GT62_e2	GT62	N	3
jgi|Albya1|101124|gm4.5834_g	2.4.1.-	GH72(32-331)	GH72_e0	GH72	Y(1-32)	3
jgi|Albya1|101255|gm4.5965_g	3.2.1.52	GH20(189-563)	GH20_e49	GH20	Y(1-22)	3
jgi|Albya1|101369|gm4.6079_g	2.4.1.25|3.2.1.33	GH13_25(170-317)+GH13_25(507-725)+GH133(1087-1546)	GH13_e153+GH133_e0	GH13_25+GH133	N	3
jgi|Albya1|101489|gm4.6199_g	2.4.1.259|2.4.1.261	GT22(36-467)	GT22_e1	GT22	N	3
jgi|Albya1|101557|gm4.6267_g	-	AA9(4-226)	AA9_e5	AA9+CBM18	Y(1-19)	3
jgi|Albya1|101589|gm4.6299_g	3.2.1.164	GH30_5(23-502)	GH30_e22	GH30_5	Y(1-22)	3
jgi|Albya1|101615|gm4.6325_g	-	AA3_2(35-644)	AA3_e44	AA3	Y(1-20)	3
jgi|Albya1|101625|gm4.6335_g	-	GH76(42-395)	GH76_e17	GH76	Y(1-26)	3
jgi|Albya1|101724|gm4.6434_g	2.4.1.131|2.4.1.-	GT15(76-353)	GT15_e0	GT15	N	3
jgi|Albya1|101775|gm4.6485_g	-	AA2(61-242)	AA2_e8	AA0	Y(1-20)	3
jgi|Albya1|101806|gm4.6516_g	3.2.1.39	GH16_4(111-444)	GH16_e102	GH16_4	N	3
jgi|Albya1|101827|gm4.6537_g	3.1.1.74	CE5(79-248)	CE5_e39	CE5	Y(1-18)	3
jgi|Albya1|101863|gm4.6573_g	2.4.1.11	GT3(20-658)	GT3_e0	GT3	N	3
jgi|Albya1|101914|gm4.6624_g	3.2.1.101	GH76(27-397)	GH76_e44	GH76	Y(1-22)	3
jgi|Albya1|101938|gm4.6648_g	1.14.99.53	AA11(18-215)	AA11_e7	AA11	Y(1-42)	3
jgi|Albya1|102029|gm4.6739_g	-	GT2(72-307)	GT2	GT2	N	3
jgi|Albya1|102052|gm4.6762_g	-	AA3_1(19-562)	AA3_e58	AA3_1	Y(1-18)	3
jgi|Albya1|102064|gm4.6774_g	-	GT71(148-409)	GT71_e24	GT71	N	3
jgi|Albya1|102161|gm4.6871_g	-	GT17(70-366)	GT17_e5	GT17	Y(1-31)	3
jgi|Albya1|102164|gm4.6874_g	3.2.1.28	GH37(51-625)	GH37_e4	GH37	Y(1-30)	3
jgi|Albya1|102185|gm4.6895_g	2.4.1.267	GT57(67-297)+GT57(335-569)	GT57_e0	GT57	N	3
jgi|Albya1|102219|gm4.6929_g	3.2.1.113	GH47(93-555)	GH47_e5	GH47	Y(1-32)	3
jgi|Albya1|102250|gm4.6960_g	-	GT22(23-482)	GT22_e3	GT22	N	3
jgi|Albya1|102283|gm4.6993_g	2.4.1.173|2.4.1.-	GT1(356-669)	GT1_e153	GT1	N	3
jgi|Albya1|102290|gm4.7000_g	3.2.1.-	GH18(20-355)	GH18_e227	GH18	N	3
jgi|Albya1|102351|gm4.7061_g	3.2.1.14	GH18(30-282)	GH18_e416	CBM1+GH18	Y(1-24)	3
jgi|Albya1|102392|gm4.7102_g	3.2.1.165	GH2(102-732)	GH2_e60	GH2	Y(1-19)	3
jgi|Albya1|102455|gm4.7165_g	3.2.1.21	GH3(95-309)	GH3_e180	GH3	Y(1-24)	3
jgi|Albya1|102490|gm4.7200_g	3.2.1.14	GH18(34-291)	GH18_e414	GH18	Y(1-21)	3
jgi|Albya1|102529|gm4.7239_g	2.4.1.80	GT21(51-363)	GT21_e38	GT21	N	3
jgi|Albya1|102546|gm4.7256_g	3.2.1.14	GH18(496-843)	GH18_e72	CBM18+CBM50+GH18	N	3
jgi|Albya1|102584|gm4.7294_g	3.2.1.21|3.2.1.37	GH3(74-287)	GH3_e32	GH3	Y(1-26)	3
jgi|Albya1|102700|gm4.7410_g	3.2.1.-	GH18(52-377)	GH18_e227	GH18	N	3
jgi|Albya1|102770|gm4.7480_g	3.2.1.20|3.2.1.84	GH31_1(248-805)	GH31_e7	GH31_1	Y(1-18)	3
jgi|Albya1|102846|gm4.7556_g	-	GH152(79-345)	GH152_e10	GH152	N	3
jgi|Albya1|102857|gm4.7567_g	-	GH16_3(48-262)	GH16_e39	GH16	N	3
jgi|Albya1|102930|gm4.7640_g	-	GT32(109-187)	GT32_e69	GT32	N	3
jgi|Albya1|102967|gm4.7677_g	-	GT32(88-167)	GT32_e172	GT32	N	3
jgi|Albya1|103114|gm4.7824_g	-	GT15(120-423)	GT15_e5	GT15	N	3
jgi|Albya1|103121|gm4.7831_g	-	GH16_19(100-269)	CBM18_e25+GH16_e15	CBM18+GH16_19	Y(1-19)	3
jgi|Albya1|103145|gm4.7855_g	-	GH3(101-323)	GH3_e126	GH0	Y(1-25)	3
jgi|Albya1|103210|gm4.7920_g	2.4.1.-	GT24(1168-1415)	GT24_e1	GT24	Y(1-24)	3
jgi|Albya1|103212|gm4.7922_g	-	GH17(196-440)	GH17_e14	GH17	N	3
jgi|Albya1|103214|gm4.7924_g	2.4.1.34	GT48(856-1634)	GT48_e0	GT48	N	3
jgi|Albya1|103224|gm4.7934_g	2.4.1.16	GT2(310-472)+GT2(450-664)	GT2+GT2	GT2	N	3
jgi|Albya1|103288|gm4.7998_g	-	GH17(65-292)	GH17_e57	GH17	N	3
jgi|Albya1|103356|gm4.8066_g	-	GT109(3-423)	GT109_e4	GT0	N	3
jgi|Albya1|103478|gm4.8188_g	3.2.1.21	GH1(6-479)	GH1_e105	GH1	N	3
jgi|Albya1|103519|gm4.8229_g	3.2.1.49|3.2.1.22	GH27(124-380)	GH27_e16+CBM13_e189	CBM13+GH27	Y(1-20)	3
jgi|Albya1|103578|gm4.8288_g	3.2.1.14	GH18(31-269)	GH18_e410	GH18	N	3
jgi|Albya1|103672|gm4.8382_g	-	AA3_2(13-531)	AA3_e4	AA3_2	N	3
jgi|Albya1|103681|gm4.8391_g	3.2.1.52	GH3(67-290)	GH3_e28	GH3	N	3
jgi|Albya1|103709|gm4.8419_g	3.2.1.23	GH2(44-906)	GH2_e61	GH2	N	3
jgi|Albya1|103727|gm4.8437_g	-	GH92(259-765)	GH92_e35	GH92	Y(1-27)	3
jgi|Albya1|103740|gm4.8450_g	1.1.3.9|1.1.3.13|1.1.3.-|1.1.3.7|1.1.3.47	AA5_2(74-683)	AA5_e12	AA5_2+CBM32	N	3
jgi|Albya1|103751|gm4.8461_g	-	GH20(205-536)	GH20_e17	GH20	Y(1-19)	3
jgi|Albya1|104011|gm4.8721_g	-	GT2(71-307)	GT2	GT2	N	3
jgi|Albya1|104030|gm4.8740_g	-	GH76(68-459)	GH76_e26	GH0	N	3
jgi|Albya1|104031|gm4.8741_g	-	CBM87(34-252)+CE18(253-619)	CBM87_e1+CE18_e1	CBM87+CE18	Y(1-42)	3
jgi|Albya1|104033|gm4.8743_g	-	GH135(6-240)	GH135_e7	GH135	N	3
jgi|Albya1|104063|gm4.8773_g	-	AA3_2(11-576)	AA3_e25	AA3_2	N	3
jgi|Albya1|104067|gm4.8777_g	3.2.1.58	GH55_2(224-975)	GH55_e8	GH55_2	Y(1-21)	3
jgi|Albya1|104088|gm4.8798_g	2.4.1.-	GT50(132-406)	GT50_e0	GT50	N	3
jgi|Albya1|104104|gm4.8814_g	3.2.1.106|3.2.1.-	GH63(587-798)	GH63_e12	GH63	Y(1-20)	3
jgi|Albya1|104133|gm4.8843_g	3.2.1.20|3.2.1.84	GH31_1(376-823)	GH31_e39	GH31_1	Y(1-29)	3
jgi|Albya1|104136|gm4.8846_g	3.2.1.96	GH18(13-231)	GH18_e169	GH18	N	3
jgi|Albya1|104183|gm4.8893_g	3.2.1.-|2.4.1.-	GH17(430-696)	GH17_e67	GH17	N	3
jgi|Albya1|104239|gm4.8949_g	3.2.1.113	GH47(102-569)	GH47_e5	GH47	N	3
jgi|Albya1|104251|gm4.8961_g	-	GH128(43-280)	GH128_e2	GH128	N	3
jgi|Albya1|104308|gm4.9018_g	3.2.1.24	GH38(289-547)	GH38_e20	GH38	N	3
jgi|Albya1|104365|gm4.9075_g	3.2.1.58	GH55_2(2-434)	GH55_e8	CBM50+GH55_2	N	3
jgi|Albya1|108194|fgenesh1_pg.4_#_105	3.2.1.22|2.4.1.-	GH27(132-416)	GH27_e14	GH27	N	3
jgi|Albya1|109535|fgenesh1_pg.5_#_424	-	CBM66(394-551)	CBM66_e8+CBM66_e8	GH55_2	N	3
jgi|Albya1|111642|fgenesh1_pg.11_#_159	-	GT90(323-620)	GT90_e11	GT90	N	3
jgi|Albya1|113140|fgenesh1_pg.25_#_11	-	GH55_2(519-1257)	GH55_e6	GH55_2	Y(1-26)	3
jgi|Albya1|113375|fgenesh1_pg.33_#_7	2.4.1.231	GT4(208-352)	GT4_e3141+GT4_e3141	GT4	N	3
jgi|Albya1|113783|fgenesh1_pm.1_#_370	-	GT69(115-367)	GT69_e0	GT69	Y(1-65)	3
jgi|Albya1|114321|fgenesh1_pm.1_#_908	2.4.1.183|2.4.1.-	GH13_22(109-509)+GT5(1161-1630)	GH13_e196+GT5_e25	GH13_22+GT5	N	3
jgi|Albya1|114961|fgenesh1_pm.2_#_171	-	GH47(35-588)	GH47_e19	GH47	Y(1-22)	3
jgi|Albya1|115094|fgenesh1_pm.2_#_304	3.2.1.14	GH18(497-825)	CBM18_e13+GH18_e72	CBM18+CBM50+GH18	Y(1-25)	3
jgi|Albya1|115214|fgenesh1_pm.2_#_424	-	GH18(22-346)	GH18_e143	GH18	N	3
jgi|Albya1|115771|fgenesh1_pm.2_#_981	-	GH55_2(155-904)	GH55_e7	GH55_2	Y(1-24)	3
jgi|Albya1|115944|fgenesh1_pm.2_#_1154	-	GH16_1(65-302)	GH16_e207	GH16_1	Y(1-28)	3
jgi|Albya1|116030|fgenesh1_pm.3_#_41	2.4.1.231	GT4(434-603)	GT4_e3141	GT4	N	3
jgi|Albya1|116227|fgenesh1_pm.3_#_238	-	GH3(90-315)	GH3_e188	GH3	N	3
jgi|Albya1|116407|fgenesh1_pm.3_#_418	-	AA12(531-930)	AA12_e5	AA12	N	3
jgi|Albya1|116807|fgenesh1_pm.3_#_818	3.2.1.101	GH76(36-398)	GH76_e8	GH76	Y(1-24)	3
jgi|Albya1|117219|fgenesh1_pm.4_#_96	-	GT25(70-324)	GT25_e154	GT25	N	3
jgi|Albya1|117838|fgenesh1_pm.4_#_715	-	GT69(112-347)	GT69_e0	GT69	N	3
jgi|Albya1|118026|fgenesh1_pm.4_#_903	-	GT34(39-231)	GT34_e5	GT34	N	3
jgi|Albya1|118438|fgenesh1_pm.5_#_280	-	GH20(170-499)	GH20_e17	GH20	Y(1-23)	3
jgi|Albya1|118980|fgenesh1_pm.6_#_273	-	GT71(209-440)	GT71_e36	GT71	N	3
jgi|Albya1|119492|fgenesh1_pm.7_#_259	-	GT59(69-383)	GT59_e2	GT59	N	3
jgi|Albya1|120022|fgenesh1_pm.8_#_299	-	GT61(208-326)	GT61_e19	GT61	N	3
jgi|Albya1|120034|fgenesh1_pm.9_#_2	-	GT90(558-852)	GT90_e3	GT90	N	3
jgi|Albya1|120570|fgenesh1_pm.11_#_4	-	CBM66(283-434)+CBM66(447-579)	CBM66_e8+CBM66_e8	CBM50+CBM66	Y(1-27)	3
jgi|Albya1|120890|fgenesh1_pm.12_#_107	3.2.1.23|2.4.1.-	GH35(53-381)	GH35_e4	GH35	Y(1-22)	3
jgi|Albya1|120986|fgenesh1_pm.13_#_43	2.4.1.173	GT1(1376-1791)	GT1_e24	GT1	N	3
jgi|Albya1|122073|fgenesh1_pm.21_#_72	-	AA3_2(29-659)	AA3_e44	AA3	Y(1-20)	3
jgi|Albya1|122370|fgenesh1_pm.27_#_31	3.2.1.40|3.1.1.73	CBM67(162-281)+GH78(304-806)	CBM67_e28+GH78_e80	GH78	N	3
jgi|Albya1|122399|fgenesh1_pm.28_#_19	3.2.1.14	GH18(25-295)	GH18_e414	GH18	Y(1-21)	3
jgi|Albya1|122523|fgenesh1_pm.35_#_8	-	GH55_2(82-805)	GH55_e11	GH55_2	N	3
jgi|Albya1|41951|gw1.25.28.1	-	CBM66(5-156)+CBM66(176-329)	CBM66_e8+CBM66_e8	CBM18+CBM66	N	3
jgi|Albya1|69947|e_gw1.1.4307.1	-	GH5_24(146-458)	GH5_e56	GH5_24	N	3
jgi|Albya1|70083|e_gw1.1.46.1	-	AA4(92-320)	AA4_e1	GH3	Y(1-39)	3
jgi|Albya1|70298|e_gw1.1.2690.1	-	CE4(67-198)	CE4_e357	CE4	N	3
jgi|Albya1|70317|e_gw1.1.2691.1	3.2.1.52	GH20(203-547)	GH20_e10	GH20	N	3
jgi|Albya1|70344|e_gw1.1.283.1	-	GH16_18(27-183)	GH16_e274	GH16_18	N	3
jgi|Albya1|70528|e_gw1.1.538.1	3.2.1.52	GH20(184-529)	GH20_e10	GH20	Y(1-20)	3
jgi|Albya1|70711|e_gw1.1.158.1	3.2.1.113	GH47(169-662)	GH47_e17	GH47	N	3
jgi|Albya1|70732|e_gw1.1.3364.1	2.4.1.16	GT2(671-1194)	GT2	GT2	N	3
jgi|Albya1|71160|e_gw1.1.1621.1	-	AA5(613-1120)	AA5_e9	AA5_1	Y(1-24)	3
jgi|Albya1|71335|e_gw1.1.2553.1	-	GT71(149-407)	GT71_e24	GT71	N	3
jgi|Albya1|71431|e_gw1.1.280.1	-	GH89(73-740)	GH89_e15	GH89	N	3
jgi|Albya1|71609|e_gw1.1.1166.1	2.4.1.18	GH13_8(224-546)	CBM48_e32+GH13_e20	CBM48+GH13_8	N	3
jgi|Albya1|71982|e_gw1.1.2604.1	-	GH18(125-478)	GH18_e145	GH18	Y(1-23)	3
jgi|Albya1|72350|e_gw1.1.1881.1	2.4.99.18	GT66(22-684)	GT66_e1	GT66	N	3
jgi|Albya1|73542|e_gw1.2.260.1	-	GH5_27(52-395)	GH5_e32	GH5_27	Y(1-30)	3
jgi|Albya1|75485|e_gw1.2.193.1	-	GT1(71-457)	GT1_e208	GT1	N	3
jgi|Albya1|75550|e_gw1.2.1580.1	3.2.1.28|-	GH65(379-731)	GH65_e25+CBM32_e187	GH65	Y(1-18)	3
jgi|Albya1|75599|e_gw1.2.3515.1	3.2.1.39	GH55(28-768)	GH55_e14	GH55_2	Y(1-26)	3
jgi|Albya1|77194|e_gw1.3.2818.1	3.2.1.58	GH5_9(311-634)	GH5_e261	GH5_9	N	3
jgi|Albya1|77373|e_gw1.3.304.1	-	GT1(179-503)	GT1_e39	GT1	N	3
jgi|Albya1|77666|e_gw1.3.3855.1	-	GH92(328-836)	GH92_e19	GH92	Y(1-22)	3
jgi|Albya1|77787|e_gw1.3.1711.1	-	GH16_18(69-225)	GH16_e149	GH16_18	Y(1-22)	3
jgi|Albya1|78183|e_gw1.3.2481.1	2.4.1.16	GT2(226-388)	GT2+GT2	GT2	N	3
jgi|Albya1|78608|e_gw1.3.1109.1	-	GH125(73-501)	GH125_e2	GH125	Y(1-25)	3
jgi|Albya1|78965|e_gw1.3.1566.1	-	GH5_27(51-394)	GH5_e32	GH5_27	Y(1-24)	3
jgi|Albya1|79569|e_gw1.3.2373.1	2.4.1.186	GT8(12-230)	GT8_e149	GT8	N	3
jgi|Albya1|79839|e_gw1.3.1617.1	-	GT25(61-302)	GT25_e154	GT25	N	3
jgi|Albya1|80136|e_gw1.4.3330.1	3.2.1.14	GH18(9-355)	GH18_e20	GH18	N	3
jgi|Albya1|80166|e_gw1.4.451.1	-	GH125(89-534)	GH125_e2	GH125	Y(1-24)	3
jgi|Albya1|80219|e_gw1.4.779.1	3.2.1.21|3.2.1.37	GH3(92-305)	GH3_e32	GH3	N	3
jgi|Albya1|80468|e_gw1.4.766.1	2.4.1.265|2.4.1.-	GT57(16-493)	GT57_e1	GT57	N	3
jgi|Albya1|80574|e_gw1.4.1958.1	-	AA1(47-547)	AA1_e4	AA1	N	3
jgi|Albya1|80859|e_gw1.4.334.1	2.4.1.-	GH72(19-334)+CBM43(383-469)	GH72_e5+CBM43_e30	CBM43+GH72	Y(1-29)	3
jgi|Albya1|81439|e_gw1.4.870.1	-	GT8(9-285)	GT8_e117	GT8	N	3
jgi|Albya1|81769|e_gw1.4.1811.1	-	AA1(131-604)	AA1_e36	AA1	N	3
jgi|Albya1|81778|e_gw1.4.372.1	-	CE3(129-365)	CE3_e23	CE0	Y(1-20)	3
jgi|Albya1|82279|e_gw1.4.1404.1	2.4.1.15	GT20(16-479)	GT20_e0	GT20	N	3
jgi|Albya1|82571|e_gw1.4.253.1	3.2.1.28	GH37(146-705)	GH37_e7	GH37	N	3
jgi|Albya1|83170|e_gw1.5.478.1	1.1.3.-	AA7(116-562)	AA7_e0	GT61	Y(1-24)	3
jgi|Albya1|83677|e_gw1.5.667.1	2.4.1.173|2.4.1.-	GT1(263-585)	GT1_e153	GT1	N	3
jgi|Albya1|83720|e_gw1.5.992.1	3.2.1.25	GH2(5-468)	GH2_e138	GH2	N	3
jgi|Albya1|83846|e_gw1.5.537.1	-	GT90(561-832)	GT90_e6	GT90	Y(1-22)	3
jgi|Albya1|83919|e_gw1.5.772.1	-	CBM21(326-432)	CBM21_e9	CBM21	N	3
jgi|Albya1|83971|e_gw1.5.1614.1	3.2.1.101	GH76(36-407)	GH76_e8	GH76	Y(1-25)	3
jgi|Albya1|84454|e_gw1.5.855.1	3.2.1.21|3.2.1.-	GH3(92-313)	GH3_e16	GH3	Y(1-21)	3
jgi|Albya1|84594|e_gw1.6.417.1	-	GH16_1(63-301)	GH16_e207	GH16_1	Y(1-22)	3
jgi|Albya1|84650|e_gw1.6.732.1	3.1.1.6	CE16(27-325)	CE16_e10	CE16	Y(1-19)	3
jgi|Albya1|84784|e_gw1.6.377.1	2.4.1.16	GT2(221-389)+GT2(366-607)	GT2+GT2	GT2	N	3
jgi|Albya1|84815|e_gw1.6.627.1	-	GT25(79-300)	GT25_e168	GT25	Y(1-47)	3
jgi|Albya1|86309|e_gw1.7.732.1	-	GT32(93-164)	GT32_e120	GT32	Y(1-33)	3
jgi|Albya1|86313|e_gw1.7.418.1	2.4.1.15	GT20(162-614)	GT20_e24	GT20	N	3
jgi|Albya1|86359|e_gw1.7.740.1	-	GH16_23(101-283)	GH16_e100	GH16_23	Y(1-22)	3
jgi|Albya1|86370|e_gw1.7.329.1	2.4.1.16	GT2(253-538)	GT2	GT2	N	3
jgi|Albya1|86438|e_gw1.7.276.1	1.10.3.2|1.10.3.-	AA1_3(98-427)	AA1_e46	AA1_3	N	3
jgi|Albya1|86482|e_gw1.7.317.1	2.4.1.131|2.4.1.-	GT15(120-390)	GT15_e0	GT15	N	3
jgi|Albya1|86498|e_gw1.7.256.1	-	GT109(4-411)	GT109_e5	GT0	N	3
jgi|Albya1|86504|e_gw1.7.750.1	-	GH92(328-836)	GH92_e19	GH92	Y(1-22)	3
jgi|Albya1|86523|e_gw1.7.1176.1	2.4.1.258	GT58(32-396)	GT58_e1	GT58	N	3
jgi|Albya1|86798|e_gw1.7.1350.1	-	GH16_1(50-282)	GH16_e68	GH16_1	N	3
jgi|Albya1|86943|e_gw1.7.801.1	3.2.1.14	GH18(163-510)	GH18_e232	GH18	Y(1-27)	3
jgi|Albya1|86961|e_gw1.7.1052.1	3.2.1.58	GH55_2(225-973)	GH55_e8	CBM50+GH55_2	Y(1-21)	3
jgi|Albya1|87259|e_gw1.7.528.1	-	GT2(118-275)	GT2	GT2	N	3
jgi|Albya1|87983|e_gw1.8.533.1	-	GH16_1(138-371)	GH16_e91	GH16_1	N	3
jgi|Albya1|88486|e_gw1.9.453.1	-	GT17(70-363)	GT17_e5	GT17	N	3
jgi|Albya1|89043|e_gw1.10.141.1	3.2.1.23	GH35(39-360)	GH35_e28	GH35	Y(1-24)	3
jgi|Albya1|89058|e_gw1.10.388.1	-	GT69(150-389)	GT69_e0	GT69	N	3
jgi|Albya1|89153|e_gw1.10.121.1	3.2.1.49|3.2.1.22	GH27(122-377)	GH27_e16+CBM13_e189	CBM13+GH27	N	3
jgi|Albya1|89171|e_gw1.10.523.1	3.2.1.63	GH95(21-785)	GH95_e2	GH95	Y(1-23)	3
jgi|Albya1|89177|e_gw1.10.602.1	-	GT90(563-830)	GT90_e6	GT90	N	3
jgi|Albya1|89187|e_gw1.10.576.1	-	AA3_2(38-613)	AA3_e33	AA3_2	N	3
jgi|Albya1|89936|e_gw1.11.658.1	2.4.1.-	GH72(37-338)+CBM43(390-475)	GH72_e5+CBM43_e30	CBM43+GH72	Y(1-21)	3
jgi|Albya1|90404|e_gw1.12.181.1	3.2.1.40|3.1.1.73	CBM67(151-312)+GH78(342-876)	CBM67_e28+GH78_e80	GH78	N	3
jgi|Albya1|90491|e_gw1.12.204.1	-	GH55_2(150-909)	GH55_e6	GH55_2	Y(1-23)	3
jgi|Albya1|90501|e_gw1.12.194.1	-	CE3(486-684)	CE3_e27	CE0	Y(1-28)	3
jgi|Albya1|90826|e_gw1.13.87.1	-	AA1(104-617)	AA1_e29	AA1	N	3
jgi|Albya1|90832|e_gw1.13.520.1	-	GH3(84-309)	GH3_e188	GH3	N	3
jgi|Albya1|91038|e_gw1.13.171.1	1.1.3.13	AA3_3(8-610)	AA3_e3	AA3_3	N	3
jgi|Albya1|91105|e_gw1.13.138.1	3.1.3.12	GT20(262-801)	GT20_e19	GT20	N	3
jgi|Albya1|91973|e_gw1.15.134.1	3.2.1.6	GH16_3(32-284)	GH16_e87	GH16_3	Y(1-20)	3
jgi|Albya1|92231|e_gw1.16.404.1	3.2.1.71	GH162(34-547)	GH162_e0+GH162_e0	GH162	N	3
jgi|Albya1|92704|e_gw1.17.170.1	-	CE3(113-349)	CE3_e25	CE0	N	3
jgi|Albya1|92714|e_gw1.17.340.1	-	GT32(98-179)	GT32_e76	GT32	N	3
jgi|Albya1|92841|e_gw1.18.95.1	-	GT15(47-388)	GT15_e2	GT15	Y(1-40)	3
jgi|Albya1|92924|e_gw1.18.214.1	-	GT32(93-197)	GT32_e62	GT32	N	3
jgi|Albya1|93130|e_gw1.18.197.1	-	GT32(74-157)	GT32_e170	GT32	N	3
jgi|Albya1|93175|e_gw1.19.335.1	3.2.1.14	GH18(38-335)	GH18_e414	CBM1+GH18	Y(1-20)	3
jgi|Albya1|93180|e_gw1.19.212.1	3.2.1.101	GH76(34-410)	GH76_e8	GH76	Y(1-26)	3
jgi|Albya1|93221|e_gw1.19.135.1	-	GH20(169-499)	GH20_e17	GH20	N	3
jgi|Albya1|93268|e_gw1.19.232.1	-	GT25(57-274)	GT25_e129	GT25	N	3
jgi|Albya1|93355|e_gw1.19.70.1	-	GT25(63-317)	GT25_e154	GT25	N	3
jgi|Albya1|93522|e_gw1.20.27.1	-	AA3_2(29-600)	AA3_e21	AA3_2	Y(1-26)	3
jgi|Albya1|93538|e_gw1.20.317.1	3.2.1.14	GH18(34-292)	GH18_e414	GH18	Y(1-21)	3
jgi|Albya1|93606|e_gw1.20.79.1	-	AA3_2(5-610)	AA3_e39	AA3_2	N	3
jgi|Albya1|93959|e_gw1.21.151.1	3.2.1.101	GH76(37-421)	GH76_e8	GH76	Y(1-25)	3
jgi|Albya1|94006|e_gw1.22.86.1	-	GT32(50-128)	GT32_e172	GT32	N	3
jgi|Albya1|94075|e_gw1.22.150.1	3.2.1.14	GH18(33-384)	GH18_e272	GH18	Y(1-21)	3
jgi|Albya1|94128|e_gw1.23.210.1	-	GH114(83-278)	GH114_e9	GH114	N	3
jgi|Albya1|94132|e_gw1.23.93.1	3.2.1.14	GH18(157-502)	GH18_e253	CBM18+GH18	Y(1-28)	3
jgi|Albya1|94281|e_gw1.23.188.1	-	GT4(2546-2697)	GT4_e699	GT4	N	3
jgi|Albya1|94318|e_gw1.24.119.1	-	GT32(78-154)	GT32_e55	GT32	Y(1-55)	3
jgi|Albya1|94663|e_gw1.26.108.1	-	GT32(89-164)	GT32_e120	GT32	N	3
jgi|Albya1|94734|e_gw1.27.92.1	-	GH20(168-498)	GH20_e17	GH20	Y(1-19)	3
jgi|Albya1|95129|e_gw1.32.5.1	3.2.1.164	GH30_5(23-500)	GH30_e22	GH30_5	Y(1-22)	3
jgi|Albya1|95207|e_gw1.33.34.1	3.2.1.14	GH18(116-464)	GH18_e232	CBM18+GH18	Y(1-24)	3
jgi|Albya1|95322|gm4.32_g	2.4.1.83	GT2(12-181)	GT2	GT2	N	3
jgi|Albya1|95505|gm4.215_g	3.2.1.-	GH132(135-430)	GH132_e3	GH132	N	3
jgi|Albya1|95551|gm4.261_g	-	AA2(92-342)	AA2_e1	AA2	N	3
jgi|Albya1|95613|gm4.323_g	3.2.1.-	GH17(302-541)	GH17_e33	GH17	Y(1-20)	3
jgi|Albya1|95630|gm4.340_g	-	GT22(10-401)	GT22_e27	GT22	N	3
jgi|Albya1|95752|gm4.462_g	-	GH15(286-663)	GH15_e38	GH15	N	3
jgi|Albya1|95810|gm4.520_g	2.4.1.-	GT69(61-314)	GT69_e1	GT69	N	3
jgi|Albya1|95811|gm4.521_g	2.4.1.109	GT39(63-307)	GT39_e12	GT39	N	3
jgi|Albya1|96135|gm4.845_g	-	AA1(173-663)	AA1_e22	AA1	N	3
jgi|Albya1|96248|gm4.958_g	3.2.1.24	GH38(282-540)	GH38_e20	GH38	N	3
jgi|Albya1|96287|gm4.997_g	2.4.1.-|2.4.1.257	GT62(76-339)	GT62_e0	GT62	Y(1-44)	3
jgi|Albya1|96319|gm4.1029_g	-	GT34(157-421)	GT34_e13	GT34	N	3
jgi|Albya1|96320|gm4.1030_g	-	GH16_1(78-306)	GH16_e109	GH16_1	Y(1-23)	3
jgi|Albya1|96347|gm4.1057_g	-	AA3_1(211-736)	AA3_e4	AA0	N	3
jgi|Albya1|96353|gm4.1063_g	2.4.1.-	GT22(5-397)	GT22_e21	GT22	N	3
jgi|Albya1|96366|gm4.1076_g	-	GH16_3(40-304)	GH16_e177	GH16_3	N	3
jgi|Albya1|96380|gm4.1090_g	3.2.1.4	GH5_5(23-321)	GH5_e131	GH5_5	Y(1-20)	3
jgi|Albya1|96396|gm4.1106_g	-	GH105(52-387)	GH105_e34	GH105	Y(1-24)	3
jgi|Albya1|96400|gm4.1110_g	-	GH55_2(119-880)	GH55_e11	GH55_2	Y(1-21)	3
jgi|Albya1|96407|gm4.1117_g	-	AA3_2(20-603)	AA3_e1	AA3_2	N	3
jgi|Albya1|96429|gm4.1139_g	-	GT34(66-291)	GT34_e9	GT34	N	3
jgi|Albya1|96615|gm4.1325_g	-	GH16_23(94-274)	GH16_e100	GH16_23	Y(1-32)	3
jgi|Albya1|96616|gm4.1326_g	-	GH64(4-374)	GH64_e16	GH64	N	3
jgi|Albya1|96689|gm4.1399_g	-	AA3_2(26-643)	AA3_e44	AA3	Y(1-21)	3
jgi|Albya1|96718|gm4.1428_g	-	GH29(45-374)	GH29_e27	GH29	Y(1-19)	3
jgi|Albya1|96750|gm4.1460_g	3.2.1.25	GH2(4-738)	GH2_e138	GH2	N	3
jgi|Albya1|96760|gm4.1470_g	2.4.1.16	GT2(1057-1565)	GT2	GT2	N	3
jgi|Albya1|96847|gm4.1557_g	-	GT2(71-307)	GT2	GT2	N	3
jgi|Albya1|96852|gm4.1562_g	-	AA7(172-368)	AA4_e1	GH3	Y(1-28)	3
jgi|Albya1|96865|gm4.1575_g	-	GH128(153-365)	GH128_e17	GH128	N	3
jgi|Albya1|96943|gm4.1653_g	-	GH72(18-297)	GH72_e10	GH72	Y(1-26)	3
jgi|Albya1|96954|gm4.1664_g	2.4.1.198	GT4(212-344)	GT4_e954	GT4	N	3
jgi|Albya1|97012|gm4.1722_g	-	AA11(22-217)	AA11_e8	AA11	Y(1-22)	3
jgi|Albya1|97044|gm4.1754_g	1.6.5.6	AA6(4-200)	AA6_e0	AA6	N	3
jgi|Albya1|97053|gm4.1763_g	-	GT90(666-948)	GT90_e18	GT90	N	3
jgi|Albya1|97073|gm4.1783_g	2.4.1.173|2.4.1.-	GT1(254-576)	GT1_e153	GT1	N	3
jgi|Albya1|97133|gm4.1843_g	-	GH135(206-438)	GH135_e12	GH0	N	3
jgi|Albya1|97274|gm4.1984_g	3.2.1.3|1.14.99.55	GH15(75-485)+CBM20(562-652)	GH15_e31+CBM20_e25	CBM20+GH15	N	3
jgi|Albya1|97351|gm4.2061_g	1.10.3.2	AA1_2(40-377)	AA1_e26	AA1_2	Y(1-20)	3
jgi|Albya1|97428|gm4.2138_g	2.4.1.-	GH72(16-333)	GH72_e9	GH72	Y(1-18)	3
jgi|Albya1|97513|gm4.2223_g	2.4.1.131	GT4(359-516)	GT4_e1364	GT4	N	3
jgi|Albya1|97573|gm4.2283_g	3.2.1.14	GH18(42-391)	GH18_e272	GH18	Y(1-23)	3
jgi|Albya1|97602|gm4.2312_g	-	GT62(84-347)	GT62_e5	GT62	N	3
jgi|Albya1|97653|gm4.2363_g	2.4.1.109	GT39(66-304)	GT39_e30	GT39	N	3
jgi|Albya1|97702|gm4.2412_g	-	GT1(140-468)	GT1_e208	GT1	N	3
jgi|Albya1|97749|gm4.2459_g	3.2.1.101	GH76(28-401)	GH76_e8	GH76	Y(1-24)	3
jgi|Albya1|97757|gm4.2467_g	-	GH125(158-613)	GH125_e2	GH125	N	3
jgi|Albya1|97777|gm4.2487_g	1.10.3.2	AA1_2(40-380)	AA1_e26	AA1_2	Y(1-20)	3
jgi|Albya1|97797|gm4.2507_g	2.4.1.257|2.4.1.132	GT4(234-412)	GT4_e2823	GT4	N	3
jgi|Albya1|97810|gm4.2520_g	-	GH92(257-762)	GH92_e35	GH92	Y(1-25)	3
jgi|Albya1|97931|gm4.2641_g	3.2.1.24	GH38(289-547)	GH38_e20	GH38	N	3
jgi|Albya1|97948|gm4.2658_g	-	AA3_2(35-652)	AA3_e44	AA3	N	3
jgi|Albya1|98132|gm4.2842_g	3.2.1.39	GH81(26-706)	GH81_e0	GH81	N	3
jgi|Albya1|98171|gm4.2881_g	-	CE9(18-410)	CE9_e4	CE9	N	3
jgi|Albya1|98318|gm4.3028_g	-	GT76(15-433)	GT76_e8	GT76	N	3
jgi|Albya1|98335|gm4.3045_g	3.2.1.113	GH47(46-520)	GH47_e16	GH47	Y(1-20)	3
jgi|Albya1|98417|gm4.3127_g	-	GT8(7-282)	GT8_e176	GT8	N	3
jgi|Albya1|98442|gm4.3152_g	-	GH132(54-314)	GH132_e1	GH132	N	3
jgi|Albya1|98478|gm4.3188_g	-	AA12(25-425)	AA12_e1	AA12	Y(1-25)	3
jgi|Albya1|98572|gm4.3282_g	-	GH76(25-396)	GH76_e9	GH76	N	3
jgi|Albya1|98594|gm4.3304_g	2.4.1.142|2.4.1.-	GT33(50-463)	GT33_e1	GT33	N	3
jgi|Albya1|98601|gm4.3311_g	2.4.1.1	GT35(165-880)	GT35_e0	GT35	N	3
jgi|Albya1|98612|gm4.3322_g	3.2.1.101	GH76(37-411)	GH76_e8	GH76	Y(1-25)	3
jgi|Albya1|98644|gm4.3354_g	-	GH92(255-755)	GH92_e32	GH92	Y(1-22)	3
jgi|Albya1|98732|gm4.3442_g	2.4.1.16	GT2(1205-1712)	GT2	GT2	N	3
jgi|Albya1|98733|gm4.3443_g	2.4.1.16	GT2(1055-1563)	GT2	GT2	N	3
jgi|Albya1|98746|gm4.3456_g	2.4.1.16	GT2(253-540)	GT2	GT2	N	3
jgi|Albya1|98847|gm4.3557_g	-	GH18(15-266)	GH18_e141	GH18	N	3
jgi|Albya1|98910|gm4.3620_g	3.2.1.49|3.2.1.22	GH27(124-384)	GH27_e16+CBM13_e189	CBM13+GH27	Y(1-22)	3
jgi|Albya1|98968|gm4.3678_g	3.2.1.14|-	GH18(575-888)+CBM24(929-1005)	CBM18_e13+GH18_e72+CBM24_e2	CBM18+CBM24+CBM50+GH18	Y(1-23)	3
jgi|Albya1|98971|gm4.3681_g	-	AA11(20-214)	AA11_e8	AA11	N	3
jgi|Albya1|99207|gm4.3917_g	-	GT69(106-346)	GT69_e0	GT69	Y(1-20)	3
jgi|Albya1|99326|gm4.4036_g	-	GH16_18(81-236)	GH16_e118	GH16	N	3
jgi|Albya1|99352|gm4.4062_g	-	GT90(364-649)	GT90_e11	GT90	N	3
jgi|Albya1|99439|gm4.4149_g	-	AA3_2(24-587)	AA3_e15	AA3_2	N	3
jgi|Albya1|99454|gm4.4164_g	-	GH28(134-439)	GH28_e79	GH28	Y(1-28)	3
jgi|Albya1|99476|gm4.4186_g	2.4.1.-	GH72(19-331)+CBM43(382-467)	GH72_e5+CBM43_e30	CBM43+GH72	Y(1-20)	3
jgi|Albya1|99544|gm4.4254_g	3.2.1.75	GH30_3(65-479)	GH30_e57	GH30_3	Y(1-28)	3
jgi|Albya1|99551|gm4.4261_g	2.4.1.109	GT39(65-310)	GT39_e9	GT39	N	3
jgi|Albya1|99692|gm4.4402_g	-	GT90(318-589)	GT90_e11	GT90	N	3
jgi|Albya1|99793|gm4.4503_g	-	GH18(47-260)	GH18_e141	GH18	N	3
jgi|Albya1|99812|gm4.4522_g	-	GH16_18(71-227)	GH16_e149	GH16_18	Y(1-23)	3
jgi|Albya1|99817|gm4.4527_g	3.2.1.101	GH76(35-403)	GH76_e8	GH76	Y(1-29)	3
jgi|Albya1|99822|gm4.4532_g	3.2.1.39	GH16_4(154-475)	GH16_e102	GH16_4	N	3
jgi|Albya1|99890|gm4.4600_g	2.4.1.257	GT32(127-209)	GT32_e68	GT32	Y(1-36)	3
jgi|Albya1|99907|gm4.4617_g	1.10.3.2|-	AA1_3(67-382)	AA1_e18+AA1_e41	AA1_3	N	3
jgi|Albya1|99923|gm4.4633_g	-	GT90(558-826)	GT90_e6	GT90	Y(1-20)	3
jgi|Albya1|99956|gm4.4666_g	3.2.1.113	GH47(103-592)	GH47_e5	GH47	N	3
jgi|Albya1|99973|gm4.4683_g	-	GH92(266-773)	GH92_e35	GH92	Y(1-29)	3
jgi|Albya1|99976|gm4.4686_g	3.2.1.4	GH12(166-307)	GH12_e17	GH12	N	3
jgi|Albya1|99977|gm4.4687_g	2.4.1.-	GT2(235-468)	GT2	GT2	N	3
jgi|Albya1|99992|gm4.4702_g	-	GH16_18(67-222)	GH16_e153	GH16_18	Y(1-23)	3
jgi|Albya1|100527|gm4.5237_g	-	CBM66(2-124)	CBM66_e8	N	N	2
jgi|Albya1|100631|gm4.5341_g	1.1.3.-	AA7(33-239)	AA7_e0	N	N	2
jgi|Albya1|101515|gm4.6225_g	1.1.3.-	AA7(80-509)	AA7_e0	N	Y(1-19)	2
jgi|Albya1|101807|gm4.6517_g	N	GT2(524-735)	N	GT0	N	2
jgi|Albya1|102426|gm4.7136_g	1.1.3.-	AA7(132-330)	AA7_e0	N	Y(1-21)	2
jgi|Albya1|102539|gm4.7249_g	1.1.3.-	AA7(61-260)	AA7_e0	N	Y(1-29)	2
jgi|Albya1|102773|gm4.7483_g	1.1.3.-	AA7(29-223)	AA7_e5	N	N	2
jgi|Albya1|103797|gm4.8507_g	1.1.3.-	AA7(65-526)	AA7_e0	N	Y(1-25)	2
jgi|Albya1|104333|gm4.9043_g	-	GT109(13-206)	GT109_e4	N	N	2
jgi|Albya1|111897|fgenesh1_pg.13_#_41	-	GH16_1(64-309)	GH16_e207	N	N	2
jgi|Albya1|113414|fgenesh1_pm.1_#_1	1.1.3.-	AA7(83-494)	AA7_e0	N	N	2
jgi|Albya1|115956|fgenesh1_pm.2_#_1166	-	AA7(114-308)	AA7_e3	N	N	2
jgi|Albya1|115991|fgenesh1_pm.3_#_2	3.2.1.181	GH16_10(31-225)	GH16_e289	N	N	2
jgi|Albya1|117612|fgenesh1_pm.4_#_489	3.2.1.17	GH25(19-202)	GH25_e226	N	N	2
jgi|Albya1|118600|fgenesh1_pm.5_#_442	-	CE3(48-240)	CE3_e20	N	N	2
jgi|Albya1|70435|e_gw1.1.2976.1	-	CE3(63-280)	CE3_e27	N	Y(1-20)	2
jgi|Albya1|70544|e_gw1.1.1168.1	N	AA8(31-178)	N	AA0	Y(1-44)	2
jgi|Albya1|70723|e_gw1.1.3262.1	3.2.1.3	CBM20(736-828)	CBM20_e31	N	N	2
jgi|Albya1|75010|e_gw1.2.2312.1	-	CE5(24-220)	CE5_e48	N	N	2
jgi|Albya1|89147|e_gw1.10.351.1	-	AA11(21-216)	AA11_e8	N	Y(1-21)	2
jgi|Albya1|89356|e_gw1.10.325.1	-	AA7(29-446)	AA7_e3	N	N	2
jgi|Albya1|93620|e_gw1.20.3.1	1.1.3.-	AA7(133-546)	AA7_e4	N	Y(1-18)	2
jgi|Albya1|94665|e_gw1.26.93.1	N	GT2(251-523)	N	GT2	N	2
jgi|Albya1|95296|gm4.6_g	1.1.3.-	AA7(64-494)	AA7_e0	N	Y(1-31)	2
jgi|Albya1|95394|gm4.104_g	-	CE5(27-224)	CE5_e49	N	Y(1-20)	2
jgi|Albya1|95808|gm4.518_g	-	CE3(44-237)	CE3_e20	N	Y(1-30)	2
jgi|Albya1|95927|gm4.637_g	N	GT2(272-550)	N	GT2	N	2
jgi|Albya1|96262|gm4.972_g	1.1.3.-	AA7(30-241)	AA7_e0	N	N	2
jgi|Albya1|97984|gm4.2694_g	N	GT2(251-523)	N	GT2	N	2
jgi|Albya1|99163|gm4.3873_g	3.1.1.72|3.2.1.8	CE1(52-220)	CE1_e24	N	Y(1-24)	2
jgi|Albya1|99344|gm4.4054_g	-	GH24(29-168)	GH24_e112	N	Y(1-51)	2
jgi|Albya1|99420|gm4.4130_g	N	GH179(36-205)	N	GT91	N	2
jgi|Albya1|99772|gm4.4482_g	3.2.1.4	GH45(24-219)	GH45_e0	N	Y(1-20)	2
jgi|Albya1|99823|gm4.4533_g	N	GT2(507-715)	N	GT0	N	2
jgi|Albya1|99898|gm4.4608_g	1.1.3.-	AA7(30-460)	AA7_e0	N	N	2
jgi|Albya1|117229|fgenesh1_pm.4_#_106	-	N	GT31_e101	GT31	N	2
jgi|Albya1|97465|gm4.2175_g	-	N	GT31_e60	GT31	N	2
jgi|Albya1|122500|fgenesh1_pm.32_#_16	-	N	GT32_e90	GT32	N	2
jgi|Albya1|97844|gm4.2554_g	-	N	GT31_e89	GT31	Y(1-25)	2
jgi|Albya1|101042|gm4.5752_g	-	N	GT1_e51	GT1	N	2
jgi|Albya1|81582|e_gw1.4.1842.1	-	N	GH117_e1	GH0	Y(1-25)	2
jgi|Albya1|90884|e_gw1.13.186.1	-	N	GT32_e188	GT32	N	2
jgi|Albya1|96133|gm4.843_g	-	N	GT31_e37	GT31	N	2
jgi|Albya1|74603|e_gw1.2.1414.1	-	N	GH36_e13	GH36	N	2
jgi|Albya1|80865|e_gw1.4.794.1	-	N	CBM48_e18	CBM48	N	2
jgi|Albya1|89100|e_gw1.10.83.1	-	N	GT32_e188	GT32	Y(1-31)	2
jgi|Albya1|102913|gm4.7623_g	-	N	GT31_e34	GT0	N	2
jgi|Albya1|90872|e_gw1.13.507.1	-	N	GT2	GT2	N	2
jgi|Albya1|102020|gm4.6730_g	1.1.3.9	N	CBM32_e98	AA5_2+CBM32	N	2
jgi|Albya1|103768|gm4.8478_g	-	N	GT31_e89	GT31	Y(1-30)	2
jgi|Albya1|116708|fgenesh1_pm.3_#_719	-	N	GH17_e7	GH17	Y(1-20)	2
jgi|Albya1|78586|e_gw1.3.221.1	-	N	GT41_e74	GT41	N	2
jgi|Albya1|89179|e_gw1.10.211.1	-	N	AA2_e1	AA0	N	2
jgi|Albya1|98759|gm4.3469_g	-	N	CBM50_e307	CBM50	N	2
